# Genomic analysis of fruit size and shape traits in apple: unveiling candidate genes through GWAS analysis

**DOI:** 10.1101/2023.08.21.554124

**Authors:** Christian Dujak, Maria José Aranzana

## Abstract

Genomic tools facilitate the efficient selection of improved genetic materials with within a breeding program. In this work, we focused on two apple fruit quality traits: shape and size. We utilized data from 11 fruit morphology parameters gathered across three years of harvest from 355 genotypes of the Apple REFPOP collection, which serves as a representative sample of the genetic variability present in European cultivated apples. The data was then employed for genome-wide association analysis (GWAS) using the FarmCPU and the BLINK models. The analysis identified 59 SNPs associated with fruit size and shape traits (35 with FarmCPU and 45 with BLINK) responsible for 71 QTNs. These QTNs were distributed across all chromosomes except for chromosome10 and 15. Thirty-four QTNs, identified by 27 SNPs, were related for size traits and thirty-seven QTNs, identified by 26 SNPs, were related to shape attributes. The definition of the haploblocks containing the most relevant SNPs served to propose candidate genes, among them the genes of the ovate family protein MdOFP17 and MdOFP4 which were in a 9.7kb haploblock on chromosome 11. RNA-seq data revealed low or null expression of these genes in the oblong cultivar ‘Skovfoged” and higher expression in the flat ‘Grand’mere’. In conclusion, this comprehensive GWAS analysis of the Apple REFPOP collection has revealed promising genetic markers and candidate genes associated with apple fruit shape and size attributes, providing valuable insights that could enhance the efficiency of future breeding programs.
