## Supplementary material for "Genomic analysis of fruit size and shape traits in apple: unveiling candidate genes through GWAS analysis": Supplementary Information 1_Genotypes.xlsx

### Sheet: Full
Supplementary Information 1.List of genotypes
MUNQ or Seedling ID	Name	Material	Published
1	Brabant Bellefleur	Accession	Urrestarazu et al. (2016, 2017), Jung et al. (2020)
2	Carrata	Accession	Urrestarazu et al. (2016, 2017), Jung et al. (2020)
5	Antonovka Polotora Funtovaja	Accession	Urrestarazu et al. (2016, 2017), Jung et al. (2020)
6	Wealthy	Accession	Urrestarazu et al. (2016, 2017), Jung et al. (2020)
8	Egremont Russet	Accession	Urrestarazu et al. (2016, 2017), Jung et al. (2020)
9	Lombarts Calville	Accession	Urrestarazu et al. (2016, 2017), Jung et al. (2020)
15	Annie Elizabeth	Accession	Urrestarazu et al. (2016, 2017), Jung et al. (2020)
17	Ontario	Accession	Urrestarazu et al. (2016, 2017), Jung et al. (2020)
25	White Transparent	Accession	Urrestarazu et al. (2016, 2017), Jung et al. (2020)
26	Directeur Lesage	Accession	Urrestarazu et al. (2016, 2017), Jung et al. (2020)
29	Borowitsky	Accession	Urrestarazu et al. (2016, 2017), Jung et al. (2020)
30	Alexander	Accession	Urrestarazu et al. (2016, 2017), Jung et al. (2020)
32	Ingrid Marie	Accession	Urrestarazu et al. (2016, 2017), Jung et al. (2020)
33	Gros Api	Accession	Urrestarazu et al. (2016, 2017), Jung et al. (2020)
34	Signe Tillisch	Accession	Urrestarazu et al. (2016, 2017), Jung et al. (2020)
37	King of the Pippins	Accession	Urrestarazu et al. (2016, 2017), Jung et al. (2020)
40	Benoni	Accession	Urrestarazu et al. (2016, 2017), Jung et al. (2020)
43	Colapuis	Accession	Urrestarazu et al. (2016, 2017), Jung et al. (2020)
45	Gascoyne's Scarlet	Accession	Urrestarazu et al. (2016, 2017), Jung et al. (2020)
46	Reinette Rouge Etoilee	Accession	Urrestarazu et al. (2016, 2017), Jung et al. (2020)
49	Freiherr von Berlepsch	Accession	Urrestarazu et al. (2016, 2017), Jung et al. (2020)
50	Winter Banana	Accession	Urrestarazu et al. (2016, 2017), Jung et al. (2020)
51	Peasgood's Nonsuch	Accession	Urrestarazu et al. (2016, 2017), Jung et al. (2020)
52	Zigeunerin	Accession	Urrestarazu et al. (2016, 2017), Jung et al. (2020)
55	Rosmarina bianca	Accession	Urrestarazu et al. (2016, 2017), Jung et al. (2020)
56	Zuccalmaglios Renette	Accession	Urrestarazu et al. (2016, 2017), Jung et al. (2020)
57	Jonathan	Accession	Urrestarazu et al. (2016, 2017), Jung et al. (2020)
58	Calville des Prairies	Accession	Urrestarazu et al. (2016, 2017), Jung et al. (2020)
61	Reinette de Landsberg	Accession	Urrestarazu et al. (2016, 2017), Jung et al. (2020)
65	Golden Delicious	Accession	Urrestarazu et al. (2016, 2017), Jung et al. (2020)
66	Elise Rathke	Accession	Urrestarazu et al. (2016, 2017), Jung et al. (2020)
68	Maglemer	Accession	Urrestarazu et al. (2016, 2017), Jung et al. (2020)
71	King David	Accession	Urrestarazu et al. (2016, 2017), Jung et al. (2020)
72	Grahams Jubileum	Accession	Urrestarazu et al. (2016, 2017), Jung et al. (2020)
74	Edward VII	Accession	Urrestarazu et al. (2016, 2017), Jung et al. (2020)
75	Discovery	Accession	Urrestarazu et al. (2016, 2017), Jung et al. (2020)
77	Yellow Bellflower	Accession	Urrestarazu et al. (2016, 2017), Jung et al. (2020)
80	Aroma	Accession	Urrestarazu et al. (2016, 2017), Jung et al. (2020)
81	Prinzen Apfel	Accession	Urrestarazu et al. (2016, 2017), Jung et al. (2020)
82	Red Astrachan	Accession	Urrestarazu et al. (2016, 2017), Jung et al. (2020)
89	Reinette de Geer	Accession	Urrestarazu et al. (2016, 2017), Jung et al. (2020)
94	Filippa	Accession	Urrestarazu et al. (2016, 2017), Jung et al. (2020)
95	Calville Blanc d'Hiver	Accession	Urrestarazu et al. (2016, 2017), Jung et al. (2020)
97	Neue Goldparmane	Accession	Urrestarazu et al. (2016, 2017), Jung et al. (2020)
101	Rosa Mantovana	Accession	Urrestarazu et al. (2016, 2017), Jung et al. (2020)
112	Democrat	Accession	Urrestarazu et al. (2016, 2017), Jung et al. (2020)
114	Koestlicher	Accession	Urrestarazu et al. (2016, 2017), Jung et al. (2020)
118	Reinette Clochard	Accession	Urrestarazu et al. (2016, 2017), Jung et al. (2020)
130	Groninger Kroon	Accession	Urrestarazu et al. (2016, 2017), Jung et al. (2020)
131	Reinette du Mans	Accession	Urrestarazu et al. (2016, 2017), Jung et al. (2020)
133	Spaanse Keiing	Accession	Urrestarazu et al. (2016, 2017), Jung et al. (2020)
135	Reinette de Saintonge	Accession	Urrestarazu et al. (2016, 2017), Jung et al. (2020)
140	Lange's Perfection	Accession	Urrestarazu et al. (2016, 2017), Jung et al. (2020)
141	Mrs. Phillimore	Accession	Urrestarazu et al. (2016, 2017), Jung et al. (2020)
143	Polly	Accession	Urrestarazu et al. (2016, 2017), Jung et al. (2020)
149	Woodford	Accession	Urrestarazu et al. (2016, 2017), Jung et al. (2020)
152	Histon Favourite	Accession	Urrestarazu et al. (2016, 2017), Jung et al. (2020)
163	Cox's Orange Pippin	Accession	Urrestarazu et al. (2016, 2017), Jung et al. (2020)
167	Melba	Accession	Urrestarazu et al. (2016, 2017), Jung et al. (2020)
170	Jincoa Zagarra	Accession	Urrestarazu et al. (2016, 2017), Jung et al. (2020)
173	Edelroter	Accession	Urrestarazu et al. (2016, 2017), Jung et al. (2020)
192	Rose Double	Accession	Urrestarazu et al. (2016, 2017), Jung et al. (2020)
197	Annurca	Accession	Urrestarazu et al. (2016, 2017), Jung et al. (2020)
200	Gustavs Dauerapfel	Accession	Urrestarazu et al. (2016, 2017), Jung et al. (2020)
202	Franc Roseau du Valais	Accession	Urrestarazu et al. (2016, 2017), Jung et al. (2020)
203	Nanny	Accession	Urrestarazu et al. (2016, 2017), Jung et al. (2020)
204	Tydeman's Early Worcester	Accession	Urrestarazu et al. (2016, 2017), Jung et al. (2020)
216	Bordes	Accession	Urrestarazu et al. (2016, 2017), Jung et al. (2020)
236	Early Red Bird	Accession	Urrestarazu et al. (2016, 2017), Jung et al. (2020)
238	Sylvia	Accession	Urrestarazu et al. (2016, 2017), Jung et al. (2020)
241	Canvada	Accession	Urrestarazu et al. (2016, 2017), Jung et al. (2020)
249	Orleans	Accession	Urrestarazu et al. (2016, 2017), Jung et al. (2020)
261	Merton Worcester	Accession	Urrestarazu et al. (2016, 2017), Jung et al. (2020)
262	Thomas Jeffrey	Accession	Urrestarazu et al. (2016, 2017), Jung et al. (2020)
267	Prima	Accession	Urrestarazu et al. (2016, 2017), Jung et al. (2020)
270	Belle Flavoise	Accession	Urrestarazu et al. (2016, 2017), Jung et al. (2020)
286	Katja	Accession	Urrestarazu et al. (2016, 2017), Jung et al. (2020)
290	Chelmsford Wonder	Accession	Urrestarazu et al. (2016, 2017), Jung et al. (2020)
301	Spätblühender Taffetapfel	Accession	Urrestarazu et al. (2016, 2017), Jung et al. (2020)
308	Åkerö	Accession	Urrestarazu et al. (2016, 2017), Jung et al. (2020)
321	Imperiale	Accession	Urrestarazu et al. (2016, 2017), Jung et al. (2020)
323	Bec d'Oie	Accession	Urrestarazu et al. (2016, 2017), Jung et al. (2020)
324	Winter Marigold	Accession	Urrestarazu et al. (2016, 2017), Jung et al. (2020)
327	Abbondanza	Accession	Urrestarazu et al. (2016, 2017), Jung et al. (2020)
330	Sicilia Piccola	Accession	Urrestarazu et al. (2016, 2017), Jung et al. (2020)
333	William Crump	Accession	Urrestarazu et al. (2016, 2017), Jung et al. (2020)
334	Rome Beauty	Accession	Urrestarazu et al. (2016, 2017), Jung et al. (2020)
338	Cabusse	Accession	Urrestarazu et al. (2016, 2017), Jung et al. (2020)
345	Skovfoged	Accession	Urrestarazu et al. (2016, 2017), Jung et al. (2020)
353	Rouget de Born	Accession	Urrestarazu et al. (2016, 2017), Jung et al. (2020)
366	Vista Bella	Accession	Urrestarazu et al. (2016, 2017), Jung et al. (2020)
378	Friandise	Accession	Urrestarazu et al. (2016, 2017), Jung et al. (2020)
405	Reinette d'Anthezieux	Accession	Urrestarazu et al. (2016, 2017), Jung et al. (2020)
409	Campanino	Accession	Urrestarazu et al. (2016, 2017), Jung et al. (2020)
410	Durello	Accession	Urrestarazu et al. (2016, 2017), Jung et al. (2020)
424	Barraude	Accession	Urrestarazu et al. (2016, 2017), Jung et al. (2020)
428	Rose Rouge	Accession	Urrestarazu et al. (2016, 2017), Jung et al. (2020)
435	Renetta Grigia di Torriana	Accession	Urrestarazu et al. (2016, 2017), Jung et al. (2020)
440	Amasya	Accession	Urrestarazu et al. (2016, 2017), Jung et al. (2020)
445	Mela Violetta	Accession	Urrestarazu et al. (2016, 2017), Jung et al. (2020)
447	Winesap	Accession	Urrestarazu et al. (2016, 2017), Jung et al. (2020)
457	Gazerau	Accession	Urrestarazu et al. (2016, 2017), Jung et al. (2020)
462	Wagener	Accession	Urrestarazu et al. (2016, 2017), Jung et al. (2020)
465	Tiroler Spitzlederer	Accession	Urrestarazu et al. (2016, 2017), Jung et al. (2020)
468	Stark Earliest	Accession	Urrestarazu et al. (2016, 2017), Jung et al. (2020)
472	Rouget	Accession	Urrestarazu et al. (2016, 2017), Jung et al. (2020)
473	Broad-Eyed Pippin (of Bultitude)	Accession	Urrestarazu et al. (2016, 2017), Jung et al. (2020)
483	Snövit	Accession	Urrestarazu et al. (2016, 2017), Jung et al. (2020)
488	Mother	Accession	Urrestarazu et al. (2016, 2017), Jung et al. (2020)
489	Venus Pippin	Accession	Urrestarazu et al. (2016, 2017), Jung et al. (2020)
491	Reinette Sanguine du Rhin	Accession	Urrestarazu et al. (2016, 2017), Jung et al. (2020)
508	McIntosh	Accession	Urrestarazu et al. (2016, 2017), Jung et al. (2020)
515	Bancroft	Accession	Urrestarazu et al. (2016, 2017), Jung et al. (2020)
522	Esopus Spitzenburg	Accession	Urrestarazu et al. (2016, 2017), Jung et al. (2020)
526	Melrose	Accession	Urrestarazu et al. (2016, 2017), Jung et al. (2020)
533	Pepin Shafrannyj	Accession	Urrestarazu et al. (2016, 2017), Jung et al. (2020)
543	Mio	Accession	Urrestarazu et al. (2016, 2017), Jung et al. (2020)
546	Rall's Janet	Accession	Urrestarazu et al. (2016, 2017), Jung et al. (2020)
548	Granny Smith	Accession	Urrestarazu et al. (2016, 2017), Jung et al. (2020)
549	Hocking's Green	Accession	Urrestarazu et al. (2016, 2017), Jung et al. (2020)
560	Opalescent	Accession	Urrestarazu et al. (2016, 2017), Jung et al. (2020)
562	Collins	Accession	Urrestarazu et al. (2016, 2017), Jung et al. (2020)
564	Caroline	Accession	Urrestarazu et al. (2016, 2017), Jung et al. (2020)
565	Kansas Queen	Accession	Urrestarazu et al. (2016, 2017), Jung et al. (2020)
567	Gambefine Fine Lunghe	Accession	Urrestarazu et al. (2016, 2017), Jung et al. (2020)
570	Pomme Fer	Accession	Urrestarazu et al. (2016, 2017), Jung et al. (2020)
575	Atlas	Accession	Urrestarazu et al. (2016, 2017), Jung et al. (2020)
577	Norman's Pippin	Accession	Urrestarazu et al. (2016, 2017), Jung et al. (2020)
582	Wyken Pippin	Accession	Urrestarazu et al. (2016, 2017), Jung et al. (2020)
584	Kidd's Orange Red	Accession	Urrestarazu et al. (2016, 2017), Jung et al. (2020)
587	York Imperial	Accession	Urrestarazu et al. (2016, 2017), Jung et al. (2020)
592	Ivöäpple	Accession	Urrestarazu et al. (2016, 2017), Jung et al. (2020)
601	Sops-in-Wine	Accession	Urrestarazu et al. (2016, 2017), Jung et al. (2020)
603	Mantet	Accession	Urrestarazu et al. (2016, 2017), Jung et al. (2020)
629	Dutch Mignonne	Accession	Urrestarazu et al. (2016, 2017), Jung et al. (2020)
639	Fiessers Erstling	Accession	Urrestarazu et al. (2016, 2017), Jung et al. (2020)
652	Bellefleur Krasny	Accession	Urrestarazu et al. (2016, 2017), Jung et al. (2020)
653	Grand'mere	Accession	Urrestarazu et al. (2016, 2017), Jung et al. (2020)
662	Rus Cavallotta	Accession	Urrestarazu et al. (2016, 2017), Jung et al. (2020)
670	Sauergrauschapfel	Accession	Urrestarazu et al. (2016, 2017), Jung et al. (2020)
673	Gian d'Andre'	Accession	Urrestarazu et al. (2016, 2017), Jung et al. (2020)
676	Bessemyanka Michurina	Accession	Urrestarazu et al. (2016, 2017), Jung et al. (2020)
678	Dukat	Accession	Urrestarazu et al. (2016, 2017), Jung et al. (2020)
681	Vernade	Accession	Urrestarazu et al. (2016, 2017), Jung et al. (2020)
691	Giant Geniton	Accession	Urrestarazu et al. (2016, 2017), Jung et al. (2020)
697	Grenoble	Accession	Urrestarazu et al. (2016, 2017), Jung et al. (2020)
722	Danziger Kantapfel	Accession	Urrestarazu et al. (2016, 2017), Jung et al. (2020)
737	Zhigulevskoe	Accession	Urrestarazu et al. (2016, 2017), Jung et al. (2020)
739	Gala	Accession	Urrestarazu et al. (2016, 2017), Jung et al. (2020)
740	Daru Sovari	Accession	Urrestarazu et al. (2016, 2017), Jung et al. (2020)
743	Růžena Bláhová	Accession	Urrestarazu et al. (2016, 2017), Jung et al. (2020)
748	Reale d'Entraygues	Accession	Urrestarazu et al. (2016, 2017), Jung et al. (2020)
750	Tönnes	Accession	Urrestarazu et al. (2016, 2017), Jung et al. (2020)
757	La Nationale	Accession	Urrestarazu et al. (2016, 2017), Jung et al. (2020)
764	Schweizer Orangenapfel	Accession	Urrestarazu et al. (2016, 2017), Jung et al. (2020)
779	Schöner aus Herrnhut	Accession	Urrestarazu et al. (2016, 2017), Jung et al. (2020)
786	Devonshire Buckland	Accession	Urrestarazu et al. (2016, 2017), Jung et al. (2020)
787	Newtown Pippin	Accession	Urrestarazu et al. (2016, 2017), Jung et al. (2020)
809	Zoete Ermgaard	Accession	Urrestarazu et al. (2016, 2017), Jung et al. (2020)
810	Verde Doncella	Accession	Urrestarazu et al. (2016, 2017), Jung et al. (2020)
929	Barry	Accession	Urrestarazu et al. (2016, 2017), Jung et al. (2020)
950	Ecklinville	Accession	Urrestarazu et al. (2016, 2017), Jung et al. (2020)
953	Pero Mingan	Accession	Urrestarazu et al. (2016, 2017), Jung et al. (2020)
997	Nemtesc cu Miezul Rosu	Accession	Urrestarazu et al. (2016, 2017), Jung et al. (2020)
1015	Schmidtberger Renette	Accession	Urrestarazu et al. (2016, 2017), Jung et al. (2020)
1020	Chüsenrainer	Accession	Urrestarazu et al. (2016, 2017), Jung et al. (2020)
1123	Horei	Accession	Urrestarazu et al. (2016, 2017), Jung et al. (2020)
1125	Lady Williams	Accession	Urrestarazu et al. (2016, 2017), Jung et al. (2020)
1218	Shinsei	Accession	Urrestarazu et al. (2016, 2017), Jung et al. (2020)
1377	Simonffy Piros	Accession	Urrestarazu et al. (2016, 2017), Jung et al. (2020)
1446	Hoti	Accession	Urrestarazu et al. (2016, 2017), Jung et al. (2020)
1448	Osenee Polosatoe	Accession	Urrestarazu et al. (2016, 2017), Jung et al. (2020)
1478	Priscilla-NL	Accession	Urrestarazu et al. (2016, 2017), Jung et al. (2020)
1481	Indo	Accession	Urrestarazu et al. (2016, 2017), Jung et al. (2020)
1870	Ard Cairn Russet	Accession	Urrestarazu et al. (2016, 2017), Jung et al. (2020)
1872	Beeley Pippin	Accession	Urrestarazu et al. (2016, 2017), Jung et al. (2020)
1887	Fillingham Pippin	Accession	Urrestarazu et al. (2016, 2017), Jung et al. (2020)
1889	Scilly Pearl	Accession	Urrestarazu et al. (2016, 2017), Jung et al. (2020)
1893	Bushey Grove	Accession	Urrestarazu et al. (2016, 2017), Jung et al. (2020)
1900	New Bess Pool	Accession	Urrestarazu et al. (2016, 2017), Jung et al. (2020)
1901	Summer Golden Pippin	Accession	Urrestarazu et al. (2016, 2017), Jung et al. (2020)
1910	Sam Young	Accession	Urrestarazu et al. (2016, 2017), Jung et al. (2020)
1935	Storey's Seedling	Accession	Urrestarazu et al. (2016, 2017), Jung et al. (2020)
1951	Brown's Seedling	Accession	Urrestarazu et al. (2016, 2017), Jung et al. (2020)
1952	Holland Pippin	Accession	Urrestarazu et al. (2016, 2017), Jung et al. (2020)
1962	Montfort	Accession	Urrestarazu et al. (2016, 2017), Jung et al. (2020)
1985	Barnhill Pippin	Accession	Urrestarazu et al. (2016, 2017), Jung et al. (2020)
1989	Ballyfatten	Accession	Urrestarazu et al. (2016, 2017), Jung et al. (2020)
1991	Lass o' Gowrie	Accession	Urrestarazu et al. (2016, 2017), Jung et al. (2020)
1997	Stoke Allow	Accession	Urrestarazu et al. (2016, 2017), Jung et al. (2020)
2003	Eight Square	Accession	Urrestarazu et al. (2016, 2017), Jung et al. (2020)
2010	Longstart	Accession	Urrestarazu et al. (2016, 2017), Jung et al. (2020)
2013	Gilliflower of Gloucester	Accession	Urrestarazu et al. (2016, 2017), Jung et al. (2020)
2024	Pitmaston Pine Apple	Accession	Urrestarazu et al. (2016, 2017), Jung et al. (2020)
2046	Sergeant Peggy	Accession	Urrestarazu et al. (2016, 2017), Jung et al. (2020)
2050	Lodgemore Nonpareil	Accession	Urrestarazu et al. (2016, 2017), Jung et al. (2020)
2055	Lady Hollendale	Accession	Urrestarazu et al. (2016, 2017), Jung et al. (2020)
2061	Unnamed-1	Accession	Urrestarazu et al. (2016, 2017), Jung et al. (2020)
2071	Old Rock Pippin	Accession	Urrestarazu et al. (2016, 2017), Jung et al. (2020)
2443	Mason's Pippin	Accession	Urrestarazu et al. (2016, 2017), Jung et al. (2020)
2625	Orin	Accession	Urrestarazu et al. (2016, 2017), Jung et al. (2020)
2651	Siugisdesert	Accession	Urrestarazu et al. (2016, 2017), Jung et al. (2020)
2652	Piltsamasskoe Zimnee	Accession	Urrestarazu et al. (2016, 2017), Jung et al. (2020)
2653	Noris	Accession	Urrestarazu et al. (2016, 2017), Jung et al. (2020)
2670	Rosanne	Accession	Urrestarazu et al. (2016, 2017), Jung et al. (2020)
2671	Stowell Cox	Accession	Urrestarazu et al. (2016, 2017), Jung et al. (2020)
2720	Edgar (Canada)	Accession	Urrestarazu et al. (2016, 2017), Jung et al. (2020)
2722	Diana	Accession	Urrestarazu et al. (2016, 2017), Jung et al. (2020)
2732	Balder	Accession	Urrestarazu et al. (2016, 2017), Jung et al. (2020)
2762	Tropical Beauty	Accession	Urrestarazu et al. (2016, 2017), Jung et al. (2020)
2779	Cretesc de Breaza	Accession	Urrestarazu et al. (2016, 2017), Jung et al. (2020)
2784	Giambun	Accession	Urrestarazu et al. (2016, 2017), Jung et al. (2020)
2785	Gabiola	Accession	Urrestarazu et al. (2016, 2017), Jung et al. (2020)
2794	Stonehenge	Accession	Urrestarazu et al. (2016, 2017), Jung et al. (2020)
2796	Milfor	Accession	Urrestarazu et al. (2016, 2017), Jung et al. (2020)
2802	Emilia	Accession	Urrestarazu et al. (2016, 2017), Jung et al. (2020)
2809	Titovka	Accession	Urrestarazu et al. (2016, 2017), Jung et al. (2020)
2810	Kitchovka	Accession	Urrestarazu et al. (2016, 2017), Jung et al. (2020)
2813	Aivaniya	Accession	Urrestarazu et al. (2016, 2017), Jung et al. (2020)
2817	Caroline Hopkins	Accession	Urrestarazu et al. (2016, 2017), Jung et al. (2020)
2820	Toyo	Accession	Urrestarazu et al. (2016, 2017), Jung et al. (2020)
2823	President Boudewijn	Accession	Urrestarazu et al. (2016, 2017), Jung et al. (2020)
2827	Primus	Accession	Urrestarazu et al. (2016, 2017), Jung et al. (2020)
2830	Prinses Marijke	Accession	Urrestarazu et al. (2016, 2017), Jung et al. (2020)
2831	Prinses Beatrix	Accession	Urrestarazu et al. (2016, 2017), Jung et al. (2020)
2836	Unnamed-5	Accession	Urrestarazu et al. (2016, 2017), Jung et al. (2020)
2847	Golden Melon	Accession	Urrestarazu et al. (2016, 2017), Jung et al. (2020)
2848	Shinko	Accession	Urrestarazu et al. (2016, 2017), Jung et al. (2020)
2849	Shin Indo	Accession	Urrestarazu et al. (2016, 2017), Jung et al. (2020)
2850	Kyokko	Accession	Urrestarazu et al. (2016, 2017), Jung et al. (2020)
2855	Gold Reinette	Accession	Urrestarazu et al. (2016, 2017), Jung et al. (2020)
2856	Jersey Black	Accession	Urrestarazu et al. (2016, 2017), Jung et al. (2020)
2862	Golden Russet of Western New York	Accession	Urrestarazu et al. (2016, 2017), Jung et al. (2020)
2865	Jefferis	Accession	Urrestarazu et al. (2016, 2017), Jung et al. (2020)
2872	Pero Dourado	Accession	Urrestarazu et al. (2016, 2017), Jung et al. (2020)
2902	Fireside	Accession	Urrestarazu et al. (2016, 2017), Jung et al. (2020)
2908	Henry Clay	Accession	Urrestarazu et al. (2016, 2017), Jung et al. (2020)
2936	Primate	Accession	Urrestarazu et al. (2016, 2017), Jung et al. (2020)
2971	Petit Pippin	Accession	Urrestarazu et al. (2016, 2017), Jung et al. (2020)
2974	Mere de Baia	Accession	Urrestarazu et al. (2016, 2017), Jung et al. (2020)
2975	Karolka	Accession	Urrestarazu et al. (2016, 2017), Jung et al. (2020)
2979	Domnicele	Accession	Urrestarazu et al. (2016, 2017), Jung et al. (2020)
2980	Meri de Saminta	Accession	Urrestarazu et al. (2016, 2017), Jung et al. (2020)
2990	Szaszpap alma	Accession	Urrestarazu et al. (2016, 2017), Jung et al. (2020)
2992	Szechenyi Renet	Accession	Urrestarazu et al. (2016, 2017), Jung et al. (2020)
2997	Keresi Muskotaly	Accession	Urrestarazu et al. (2016, 2017), Jung et al. (2020)
3010	Banffy Pal	Accession	Urrestarazu et al. (2016, 2017), Jung et al. (2020)
3013	Angyal Dezso	Accession	Urrestarazu et al. (2016, 2017), Jung et al. (2020)
3026	Unnamed-6	Accession	Urrestarazu et al. (2016, 2017), Jung et al. (2020)
3042	Josephine Kreuter	Accession	Urrestarazu et al. (2016, 2017), Jung et al. (2020)
3062	Frau Margarete von Stosch	Accession	Urrestarazu et al. (2016, 2017), Jung et al. (2020)
3148	Baxter	Accession	Urrestarazu et al. (2016, 2017), Jung et al. (2020)
3160	Bodil Neergaard	Accession	Urrestarazu et al. (2016, 2017), Jung et al. (2020)
3170	Thurso	Accession	Urrestarazu et al. (2016, 2017), Jung et al. (2020)
3172	Joyce	Accession	Urrestarazu et al. (2016, 2017), Jung et al. (2020)
3173	Ascot	Accession	Urrestarazu et al. (2016, 2017), Jung et al. (2020)
3190	Grimes Golden	Accession	Urrestarazu et al. (2016, 2017), Jung et al. (2020)
12_197	B3Fx12-197	Progeny	Bianco et al. (2014), Jung et al. (2020)
12_205	B3Fx12-205	Progeny	Bianco et al. (2014), Jung et al. (2020)
12_B020	GenerosxX6417	Progeny	Bianco et al. (2014), Jung et al. (2020)
12_B023	GenerosxX6417	Progeny	Bianco et al. (2014), Jung et al. (2020)
12_B093	GenerosxX6417	Progeny	Bianco et al. (2014), Jung et al. (2020)
12_E003	GenerosxX6683	Progeny	Bianco et al. (2014), Jung et al. (2020)
12_E014	GenerosxX6683	Progeny	Bianco et al. (2014), Jung et al. (2020)
12_E025	GenerosxX6683	Progeny	Bianco et al. (2014), Jung et al. (2020)
12_E035	GenerosxX6683	Progeny	Bianco et al. (2014), Jung et al. (2020)
12_E043	GenerosxX6683	Progeny	Bianco et al. (2014), Jung et al. (2020)
12_F023	X3318xX6564	Progeny	Bianco et al. (2014), Jung et al. (2020)
12_F045	X3318xX6564	Progeny	Bianco et al. (2014), Jung et al. (2020)
12_F052	X3318xX6564	Progeny	Bianco et al. (2014), Jung et al. (2020)
12_I037	X3263xX3259	Progeny	Bianco et al. (2014), Jung et al. (2020)
12_I056	X3263xX3259	Progeny	Bianco et al. (2014), Jung et al. (2020)
12_J001	X3318xGalarina	Progeny	Bianco et al. (2014), Jung et al. (2020)
12_J004	X3318xGalarina	Progeny	Bianco et al. (2014), Jung et al. (2020)
12_J011	X3318xGalarina	Progeny	Bianco et al. (2014), Jung et al. (2020)
12_J027	X3318xGalarina	Progeny	Bianco et al. (2014), Jung et al. (2020)
12_J028	X3318xGalarina	Progeny	Bianco et al. (2014), Jung et al. (2020)
12_K001	X6679xX6808	Progeny	Bianco et al. (2014), Jung et al. (2020)
12_K010	X6679xX6808	Progeny	Bianco et al. (2014), Jung et al. (2020)
12_K023	X6679xX6808	Progeny	Bianco et al. (2014), Jung et al. (2020)
12_K024	X6679xX6808	Progeny	Bianco et al. (2014), Jung et al. (2020)
12_L001	X6679xX6417	Progeny	PBA, FruitBreedomics (Bink et al. 2014; Laurens et al. 2018), Jung et al. (2020)
12_L012	X6679xX6417	Progeny	PBA, FruitBreedomics (Bink et al. 2014; Laurens et al. 2018), Jung et al. (2020)
12_N039	X3305xX3259	Progeny	Bianco et al. (2014), Jung et al. (2020)
12_N041	X3305xX3259	Progeny	Bianco et al. (2014), Jung et al. (2020)
12_N046	X3305xX3259	Progeny	Bianco et al. (2014), Jung et al. (2020)
12_N063	X3305xX3259	Progeny	Bianco et al. (2014), Jung et al. (2020)
12_O014	RedWinterX3177xGalarina	Progeny	PBA, FruitBreedomics (Bink et al. 2014; Laurens et al. 2018), Jung et al. (2020)
12_O017	RedWinterX3177xGalarina	Progeny	PBA, FruitBreedomics (Bink et al. 2014; Laurens et al. 2018), Jung et al. (2020)
12_O026	RedWinterX3177xGalarina	Progeny	PBA, FruitBreedomics (Bink et al. 2014; Laurens et al. 2018), Jung et al. (2020)
12_O061	RedWinterX3177xGalarina	Progeny	PBA, FruitBreedomics (Bink et al. 2014; Laurens et al. 2018), Jung et al. (2020)
12_O063	RedWinterX3177xGalarina	Progeny	PBA, FruitBreedomics (Bink et al. 2014; Laurens et al. 2018), Jung et al. (2020)
12_O072	RedWinterX3177xGalarina	Progeny	PBA, FruitBreedomics (Bink et al. 2014; Laurens et al. 2018), Jung et al. (2020)
12_O074	RedWinterX3177xGalarina	Progeny	PBA, FruitBreedomics (Bink et al. 2014; Laurens et al. 2018), Jung et al. (2020)
12_P001	RubinettexX3305	Progeny	Bianco et al. (2014), Jung et al. (2020)
12_P002	RubinettexX3305	Progeny	Bianco et al. (2014), Jung et al. (2020)
12_P018	RubinettexX3305	Progeny	Bianco et al. (2014), Jung et al. (2020)
12_P025	RubinettexX3305	Progeny	Bianco et al. (2014), Jung et al. (2020)
12_P027	RubinettexX3305	Progeny	Bianco et al. (2014), Jung et al. (2020)
12_P034	RubinettexX3305	Progeny	Bianco et al. (2014), Jung et al. (2020)
12_P055	RubinettexX3305	Progeny	Bianco et al. (2014), Jung et al. (2020)
13_109	B3Fx13-109	Progeny	Jung et al. (2020)
13_139	B3Fx13-139	Progeny	Jung et al. (2020)
13_35	B3Fx13-35	Progeny	Jung et al. (2020)
13_38	B3Fx13-38	Progeny	Jung et al. (2020)
ACW_25371	ACW 11303xACW 18522	Progeny	Jung et al. (2020)
ACW_25586	ACW 13652xACW 11567	Progeny	Jung et al. (2020)
ACW_25592	ACW 13652xACW 11567	Progeny	Jung et al. (2020)
ACW_25628	ACW 13652xACW 11567	Progeny	Jung et al. (2020)
DLO_12_066	D1980-15-25xD1973-01-41	Progeny	Bianco et al. (2014), Jung et al. (2020)
DLO_12_084	D1980-15-25xD1973-01-41	Progeny	Bianco et al. (2014), Jung et al. (2020)
DLO_12_162	D1980-15-25xD1973-01-41	Progeny	Bianco et al. (2014), Jung et al. (2020)
DLO_12_259	D1980-15-25xD1973-01-41	Progeny	Bianco et al. (2014), Jung et al. (2020)
FuGa_016	FujixGala	Progeny	Bianco et al. (2014), Jung et al. (2020)
FuGa_275	FujixGala	Progeny	Bianco et al. (2014), Jung et al. (2020)
FuPi_023	FujixPinova	Progeny	Bianco et al. (2014, 2016), Jung et al. (2020)
FuPi_054	FujixPinova	Progeny	Bianco et al. (2014, 2016), Jung et al. (2020)
FuPi_106	FujixPinova	Progeny	Bianco et al. (2014, 2016), Jung et al. (2020)
GaCr_017	GalaxCripps Pink	Progeny	PBA, FruitBreedomics (Bink et al. 2014; Laurens et al. 2018), Jung et al. (2020)
GaCr_041	GalaxCripps Pink	Progeny	PBA, FruitBreedomics (Bink et al. 2014; Laurens et al. 2018), Jung et al. (2020)
GaCr_043	GalaxCripps Pink	Progeny	PBA, FruitBreedomics (Bink et al. 2014; Laurens et al. 2018), Jung et al. (2020)
GaCr_061	GalaxCripps Pink	Progeny	PBA, FruitBreedomics (Bink et al. 2014; Laurens et al. 2018), Jung et al. (2020)
GaPi_014	GalaxPinova	Progeny	Bianco et al. (2014), Jung et al. (2020)
GaPi_033	GalaxPinova	Progeny	Bianco et al. (2014), Jung et al. (2020)
GaPi_035	GalaxPinova	Progeny	Bianco et al. (2014), Jung et al. (2020)
I_BB022	X6417xX6564	Progeny	Bianco et al. (2014), Jung et al. (2020)
I_BB028	X6417xX6564	Progeny	Bianco et al. (2014), Jung et al. (2020)
I_BB031	X6417xX6564	Progeny	Bianco et al. (2014), Jung et al. (2020)
I_BB056	X6417xX6564	Progeny	Bianco et al. (2014), Jung et al. (2020)
I_CC003	X6679xDorianne	Progeny	Bianco et al. (2014), Jung et al. (2020)
I_CC059	X6679xDorianne	Progeny	Bianco et al. (2014), Jung et al. (2020)
I_CC075	X6679xDorianne	Progeny	Bianco et al. (2014), Jung et al. (2020)
I_J012	X3318xX3263	Progeny	Bianco et al. (2014), Jung et al. (2020)
I_J030	X3318xX3263	Progeny	Bianco et al. (2014), Jung et al. (2020)
I_J033	X3318xX3263	Progeny	Bianco et al. (2014), Jung et al. (2020)
I_M014	X6683xX6681	Progeny	Bianco et al. (2014), Jung et al. (2020)
I_M056	X6683xX6681	Progeny	Bianco et al. (2014), Jung et al. (2020)
I_W010	X6398xX6681	Progeny	Bianco et al. (2014), Jung et al. (2020)
I_W044	X6398xX6681	Progeny	Bianco et al. (2014), Jung et al. (2020)
I_W049	X6398xX6681	Progeny	Bianco et al. (2014), Jung et al. (2020)
JoPr_1990_102_054	JonathanxPrima	Progeny	Bianco et al. (2014), Jung et al. (2020)
JoPr_1990_102_097	JonathanxPrima	Progeny	Bianco et al. (2014), Jung et al. (2020)
JoPr_1990_102_169	JonathanxPrima	Progeny	Bianco et al. (2014), Jung et al. (2020)
JoPr_1990_102_179	JonathanxPrima	Progeny	Bianco et al. (2014), Jung et al. (2020)
JoPr_1990_102_202	JonathanxPrima	Progeny	Bianco et al. (2014), Jung et al. (2020)
JoPr_1990_102_232	JonathanxPrima	Progeny	Bianco et al. (2014), Jung et al. (2020)
JoPr_1990_102_246	JonathanxPrima	Progeny	Bianco et al. (2014), Jung et al. (2020)
NOVADI_0256	DalinettexX6681	Progeny	Jung et al. (2020)
NOVADI_0347	DalinettexX6681	Progeny	Jung et al. (2020)
NOVADI_0731	DalinettexX6681	Progeny	Jung et al. (2020)
NOVADI_1015	DalinettexX6681	Progeny	Jung et al. (2020)
TeBr_021	TelamonxBraeburn	Progeny	Bianco et al. (2014), Jung et al. (2020)
TeBr_022	TelamonxBraeburn	Progeny	Bianco et al. (2014), Jung et al. (2020)
TeBr_071	TelamonxBraeburn	Progeny	Bianco et al. (2014), Jung et al. (2020)
TeBr_084	TelamonxBraeburn	Progeny	Bianco et al. (2014), Jung et al. (2020)
