## Supplementary material for "Genomic analysis of fruit size and shape traits in apple: unveiling candidate genes through GWAS analysis": Supplementary Information 2_Traits description.xlsx

### Sheet: sheet1
Supplementary Information 2. List of the attributes evaluated with the Tomato Analyzer Software
Attributes		Measurements	Acronym	Measuring*
			Acronym
Size Attributes		Area	A	Space bounded by the perimeter (cm2)
		Width Mid-height	WMH	The width measured at ½ of the fruit’s height (cm)
		Maximum Width	MW	The maximum horizontal distance of the fruit (cm)
		Maximum Height	MH	The maximum vertical distance of the fruit (cm)
Shape Attributes	Fruit Shape Index	Fruit Shape Index external I	FSII	The ratio of the Maximum Height to Maximum Width.
	Blockiness	Distal Fruit Blockiness	DFB	The ratio of the width at the Lower Blockiness Position (L) to Width Mid-height
		Fruit Shape Triangle	FST	The ratio of the width at the Upper Blockiness Position (U) to the width at the Lower Blockiness Position (L)
	Fruit End Shape	Proximal Angle Macro	PAMa	The angle between best-fit lines drawn through the fruit perimeter on either side of the proximal end point. The Macro Distance setting determines the percentage of the perimeter from the proximal end point at which to center the linear regression points used to find the best-fit line. The points comprising 5% of the perimeter on either side of that center point are used in the regression.
		Distal Angle Macro	DAMa	The angle between best-fit lines drawn through the fruit perimeter on either side of the distal end point. The Macro Distance setting determines the percentage of the perimeter from the distal end point at which to center the linear regression points used to find the best-fit line. The points comprising 5% of the perimeter on either side of that center point are used in the regression.
	Internal Eccentricity	Eccentricity	ECC	The ratio of the height of the internal ellipse to the Maximum Height.
		FSI Internal	FSIINT	The ratio of the internal ellipse’s height to its width.
	Homogeneity	Ellipsoid	E	The ratio of the error resulting from a best-fit ellipse to the area of the fruit. Error is the average magnitude of residuals (Res) along the fruit’s perimeter, divided by the length of the major (longer) axis of the ellipse. Smaller values indicate that the fruit is more ellipsoid.
		Circular	C	The ratio of the error resulting from a best-fit circle to the area of the fruit. Error is the average magnitude of residuals (Res) along the fruit’s perimeter, divided by the radius of the circle. Smaller values indicate that the fruit is more circular.
		Rectangular	R	The ratio of the area of the rectangle bounding the fruit to the area of the rectangle bounded by the fruit.
*The descriptions of each measure can be found in the Tomato Analyzer Manual v3 Rodriguez et al. (2010)
