## Supplementary material for "Genomic analysis of fruit size and shape traits in apple: unveiling candidate genes through GWAS analysis": Supplementary Table 1_GWAS results.xlsx

### Sheet: SNPs significant
Supplementary Table 1. Table of GWAS results for years evaluated with different models for size and shape measures.
SNP	Chromosome	Position	P.value	Traits	Years	Model
AX-115489880	1	17141808	4.34876e-08	DFB	2018-2020	Blink
AX-115203615	2	12023424	2.74301e-08	MH	2018-2020	Blink
AX-115203615	2	12023424	1.6044e-08	MH	2018-2020	FarmCPU
AX-115314222	2	18679518	1.82556e-13	MH	2019	Blink
AX-115482211	2	21759081	3.87946e-09	A	2020	Blink
AX-115482211	2	21759081	1.38812e-08	MW	2020	Blink
AX-115482211	2	21759081	9.68839e-09	WMH	2020	Blink
AX-115482211	2	21759081	4.60788e-08	A	2020	FarmCPU
AX-115482211	2	21759081	2.94228e-08	MW	2020	FarmCPU
AX-115482211	2	21759081	1.64847e-07	WMH	2020	FarmCPU
AX-115232080	3	36538297	1.76444e-08	FSIINT	2018-2020	FarmCPU
AX-115388893	3	47566	3.09076e-08	MH	2019	Blink
AX-115451488	3	6354436	9.4135e-09	DFB	2018-2020	Blink
AX-115481999	3	30093454	3.25356e-08	MW	2018-2020	FarmCPU
AX-115481999	3	30093454	5.00576e-08	WMH	2020	FarmCPU
AX-115481999	3	30093454	1.7328e-09	WMH	2018-2020	FarmCPU
AX-115194800	4	30131460	5.63953e-09	MH	2019	Blink
AX-115248476	5	44022794	5.20259e-08	WMH	2020	Blink
AX-115435503	5	43940933	2.5744e-08	A	2018-2020	FarmCPU
AX-115436710	5	19900796	1.42023e-07	WMH	2020	Blink
AX-115467342	5	36952289	1.35895e-07	C	2018-2020	FarmCPU
AX-115638603	5	19798861	2.45718e-09	MW	2020	Blink
AX-115378078	6	35186920	3.63705e-10	A	2018-2020	Blink
AX-115378078	6	35186920	3.74164e-08	WMH	2018-2020	Blink
AX-115378718	6	5160566	1.02578e-07	C	2018-2020	FarmCPU
AX-115430402	6	35271054	8.76398e-10	WMH	2020	Blink
AX-115448691	6	1063912	2.46644e-08	MH	2018-2020	FarmCPU
AX-115474007	6	23046692	9.99272e-10	MH	2018-2020	Blink
AX-115513701	6	1098614	1.70386e-07	FSIINT	2018-2020	Blink
AX-115277101	7	25833427	7.96583e-08	R	2020	Blink
AX-115303803	7	31227220	8.6537e-11	CAT-own	2018-2020	Blink
AX-115303803	7	31227220	1.08305e-07	FSII	2020	FarmCPU
AX-115397806	7	25852956	9.38999e-14	PAMa	2018-2020	Blink
AX-115419204	7	4975573	1.58174e-07	DFB	2018-2020	Blink
AX-115497172	7	9057598	1.12779e-10	C	2018-2020	FarmCPU
AX-115359216	8	31580496	2.28231e-08	MW	2020	FarmCPU
AX-115524603	9	3091269	3.58031e-08	C	2018-2020	FarmCPU
AX-115650703	9	4052611	1.44638e-09	FSII	2019	Blink
AX-115327898	11	4699021	1.48989e-09	FSIINT	2018-2020	Blink
AX-115327898	11	4699021	3.16205e-11	FSIINT	2018-2020	FarmCPU
AX-115327900	11	4703926	7.07678e-13	CAT-own	2018-2020	Blink
AX-115335214	11	4947462	1.17117e-07	FSII	2020	Blink
AX-115335214	11	4947462	9.13003e-08	FSII	2020	FarmCPU
AX-115335214	11	4947462	1.40408e-11	FSII	2018-2020	FarmCPU
AX-105204673	11	5934614	5.96545e-13	FSIINT	2019	Blink
AX-105211625	11	9396684	5.60508e-09	MH	2018-2020	FarmCPU
AX-115510709	11	12642154	8.05745e-10	C	2018-2020	FarmCPU
AX-115479723	11	13039227	6.83843e-08	MW	2020	FarmCPU
AX-115451348	11	13196378	1.35439e-08	WMH	2020	Blink
AX-115464400	11	14369160	1.65267e-08	WMH	2018-2020	Blink
AX-105213957	11	37649389	6.43487e-09	FSII	2018-2020	Blink
AX-105213957	11	37649389	2.8132e-09	FSII	2020	FarmCPU
AX-105213957	11	37649389	1.89383e-09	FSII	2018-2020	FarmCPU
AX-115553037	11	38174120	3.80205e-08	FSII	2019	FarmCPU
AX-115378066	12	26084416	5.56795e-12	DFB	2018-2020	Blink
AX-115517804	12	11952215	1.51145e-08	FSII	2020	FarmCPU
AX-115241968	13	10603957	5.19301e-10	A	2020	FarmCPU
AX-115355048	13	5186503	4.0171e-09	C	2018-2020	Blink
AX-115604905	13	17503469	1.07258e-07	WMH	2018-2020	Blink
AX-115647469	13	470683	3.71032e-10	PAMa	2019	Blink
AX-115250754	14	30906712	1.7481e-08	A	2018-2020	FarmCPU
AX-115295220	14	1587955	1.88128e-08	MH	2018-2020	Blink
AX-115295642	14	23185565	2.3686e-08	MW	2018-2020	FarmCPU
AX-115295642	14	23185565	5.79352e-10	WMH	2018-2020	FarmCPU
AX-115336086	14	291347	4.91291e-08	FSII	2020	Blink
AX-115336086	14	291347	1.09114e-07	FSII	2018-2020	Blink
AX-115487829	14	1446777	3.3238e-09	PAMa	2019	Blink
AX-115517142	14	24516722	1.1105e-09	FSII	2019	Blink
AX-115317103	16	19284012	4.56986e-08	PAMa	2018-2020	Blink
AX-115344575	16	1246746	6.38147e-10	FSIINT	2018-2020	FarmCPU
AX-115600806	16	3161613	3.11107e-08	R	2020	Blink
AX-115267295	17	9572628	7.56047e-08	A	2018-2020	Blink
AX-115312607	17	2796935	3.48773e-11	MW	2020	Blink
AX-115312607	17	2796935	6.50121e-11	WMH	2020	Blink
AX-115312607	17	2796935	5.99946e-08	WMH	2020	FarmCPU
AX-115332011	17	25914860	9.39489e-08	FSII	2020	FarmCPU
AX-115500929	17	10745180	5.1045e-08	FSIINT	2018-2020	Blink
AX-115500929	17	10745180	1.53136e-09	C	2018-2020	FarmCPU
AX-115659724	17	3349151	1.78508e-09	A	2020	Blink
AX-115659724	17	3349151	2.32155e-10	A	2020	FarmCPU
