## Supplementary material for "Genomic analysis of fruit size and shape traits in apple: unveiling candidate genes through GWAS analysis": Supplementary Table 2_PVE.xlsx

### Sheet: Hoja1
Supplementary Table 2. Minor Allele Frequency (MAF) and Phenotypic Variance Explained (PVE) for each significant SNP.
SNP	Chromosome	Position	P.value	MAF	PVE (R2)	PVE (R2%)	model	Traits	Years
AX-115647469	13	470683	3.71032e-10	0.0948905	0.125124	12.5124	Blink	PAMa	2019
AX-115650703	9	4052611	1.44638e-09	0.0565693	0.1104	11.04	Blink	FSII	2019
AX-115312607	17	2796935	3.48773e-11	0.146018	0.0926595	9.26595	Blink	MW	2020
AX-115312607	17	2796935	5.99946e-08	0.146018	0.0926595	9.26595	FarmCPU	WMH	2020
AX-115312607	17	2796935	6.50121e-11	0.146018	0.0926595	9.26595	Blink	WMH	2020
AX-115659724	17	3349151	2.32155e-10	0.137168	0.0868482	8.68482	FarmCPU	A	2020
AX-115659724	17	3349151	1.78508e-09	0.137168	0.0868482	8.68482	Blink	A	2020
AX-115317103	16	19284012	4.56986e-08	0.233803	0.0794842	7.94842	Blink	PAMa	2018-2020
AX-115336086	14	291347	4.91291e-08	0.19764	0.0676282	6.76282	Blink	FSII	2020
AX-115435503	5	43940933	2.5744e-08	0.119718	0.066343	6.6343	FarmCPU	A	2018-2020
AX-115553037	11	38174120	3.80205e-08	0.202555	0.0646006	6.46006	FarmCPU	FSII	2019
AX-115397806	7	25852956	9.38999e-14	0.142254	0.0619967	6.19967	Blink	PAMa	2018-2020
AX-115430402	6	35271054	8.76398e-10	0.225664	0.0599235	5.99235	Blink	WMH	2020
AX-115482211	2	21759081	3.87946e-09	0.185841	0.0593331	5.93331	Blink	A	2020
AX-115482211	2	21759081	9.68839e-09	0.185841	0.0593331	5.93331	Blink	WMH	2020
AX-115482211	2	21759081	4.60788e-08	0.185841	0.0593331	5.93331	FarmCPU	A	2020
AX-115482211	2	21759081	1.64847e-07	0.185841	0.0593331	5.93331	FarmCPU	WMH	2020
AX-115482211	2	21759081	1.38812e-08	0.185841	0.0593331	5.93331	Blink	MW	2020
AX-115482211	2	21759081	2.94228e-08	0.185841	0.0593331	5.93331	FarmCPU	MW	2020
AX-115336086	14	291347	1.09114e-07	0.194366	0.0579818	5.79818	Blink	FSII	2018-2020
AX-115510709	11	12642154	8.05745e-10	0.111268	0.00220717	0.220717	FarmCPU	C	2018-2020
AX-115295642	14	23185565	2.3686e-08	0.192958	0.0555822	5.55822	FarmCPU	MW	2018-2020
AX-115295642	14	23185565	5.79352e-10	0.192958	0.0555822	5.55822	FarmCPU	WMH	2018-2020
AX-115314222	2	18679518	1.82556e-13	0.406934	0.0550181	5.50181	Blink	MH	2019
AX-115332011	17	25914860	9.39489e-08	0.349558	0.0527097	5.27097	FarmCPU	FSII	2020
AX-115517142	14	24516722	1.1105e-09	0.29927	0.0490476	4.90476	Blink	FSII	2019
AX-115451348	11	13196378	1.35439e-08	0.179941	0.0472872	4.72872	Blink	WMH	2020
AX-115203615	2	12023424	2.74301e-08	0.101408	0.0466712	4.66712	Blink	MH	2018-2020
AX-115203615	2	12023424	1.6044e-08	0.101408	0.0466712	4.66712	FarmCPU	MH	2018-2020
AX-115474007	6	23046692	9.99272e-10	0.14507	0.0441267	4.41267	Blink	MH	2018-2020
AX-115467342	5	36952289	1.35895e-07	0.416901	0.00253175	0.253175	FarmCPU	C	2018-2020
AX-115232080	3	36538297	1.76444e-08	0.173239	0.0411881	4.11881	FarmCPU	FSIINT	2018-2020
AX-115359216	8	31580496	2.28231e-08	0.249263	0.0408636	4.08636	FarmCPU	MW	2020
AX-115436710	5	19900796	1.42023e-07	0.103245	0.0398994	3.98994	Blink	WMH	2020
AX-115248476	5	44022794	5.20259e-08	0.135693	0.0395659	3.95659	Blink	WMH	2020
AX-115489880	1	17141808	4.34876e-08	0.360563	0.0360038	3.60038	Blink	DFB	2018-2020
AX-115344575	16	1246746	6.38147e-10	0.250704	0.0348833	3.48833	FarmCPU	FSIINT	2018-2020
AX-115303803	7	31227220	1.08305e-07	0.483776	0.0339045	3.39045	FarmCPU	FSII	2020
AX-115378718	6	5160566	1.02578e-07	0.278873	0.0202339	2.02339	FarmCPU	C	2018-2020
AX-115241968	13	10603957	5.19301e-10	0.187316	0.0273396	2.73396	FarmCPU	A	2020
AX-105213957	11	37649389	1.89383e-09	0.114085	0.0272056	2.72056	FarmCPU	FSII	2018-2020
AX-105213957	11	37649389	6.43487e-09	0.114085	0.0272056	2.72056	Blink	FSII	2018-2020
AX-115604905	13	17503469	1.07258e-07	0.184507	0.0265399	2.65399	Blink	WMH	2018-2020
AX-115638603	5	19798861	2.45718e-09	0.0825959	0.0258097	2.58097	Blink	MW	2020
AX-115481999	3	30093454	3.25356e-08	0.18169	0.0250465	2.50465	FarmCPU	MW	2018-2020
AX-115481999	3	30093454	1.7328e-09	0.18169	0.0250465	2.50465	FarmCPU	WMH	2018-2020
AX-115295220	14	1587955	1.88128e-08	0.235211	0.0242215	2.42215	Blink	MH	2018-2020
AX-115451488	3	6354436	9.4135e-09	0.274648	0.0239359	2.39359	Blink	DFB	2018-2020
AX-105204673	11	5934614	5.96545e-13	0.248175	0.0231928	2.31928	Blink	FSIINT	2019
AX-115500929	17	10745180	5.1045e-08	0.212676	0.022341	2.2341	Blink	FSIINT	2018-2020
AX-115500929	17	10745180	1.53136e-09	0.212676	0.022341	2.2341	FarmCPU	C	2018-2020
AX-115487829	14	1446777	3.3238e-09	0.20438	0.0214848	2.14848	Blink	PAMa	2019
AX-115277101	7	25833427	7.96583e-08	0.144543	0.0208508	2.08508	Blink	R	2020
AX-115524603	9	3091269	3.58031e-08	0.191549	0.0337427	3.37427	FarmCPU	C	2018-2020
AX-115419204	7	4975573	1.58174e-07	0.250704	0.0199791	1.99791	Blink	DFB	2018-2020
AX-105213957	11	37649389	2.8132e-09	0.113569	0.0188672	1.88672	FarmCPU	FSII	2020
AX-115388893	3	47566	3.09076e-08	0.220803	0.0181159	1.81159	Blink	MH	2019
AX-115267295	17	9572628	7.56047e-08	0.387324	0.0173426	1.73426	Blink	A	2018-2020
AX-115481999	3	30093454	5.00576e-08	0.188791	0.0163541	1.63541	FarmCPU	WMH	2020
AX-115378078	6	35186920	3.63705e-10	0.391549	0.0160967	1.60967	Blink	A	2018-2020
AX-115378078	6	35186920	3.74164e-08	0.391549	0.0160967	1.60967	Blink	WMH	2018-2020
AX-115194800	4	30131460	5.63953e-09	0.191606	0.0156988	1.56988	Blink	MH	2019
AX-115448691	6	1063912	2.46644e-08	0.15493	0.0130794	1.30794	FarmCPU	MH	2018-2020
AX-115464400	11	14369160	1.65267e-08	0.291549	0.00953244	0.953244	Blink	WMH	2018-2020
AX-115600806	16	3161613	3.11107e-08	0.49705	0.00813304	0.813304	Blink	R	2020
AX-115378066	12	26084416	5.56795e-12	0.443662	0.00781336	0.781336	Blink	DFB	2018-2020
AX-115513701	6	1098614	1.70386e-07	0.356338	0.00413739	0.413739	Blink	FSIINT	2018-2020
AX-115335214	11	4947462	9.13003e-08	0.30826	0.00360668	0.360668	FarmCPU	FSII	2020
AX-115335214	11	4947462	1.17117e-07	0.30826	0.00360668	0.360668	Blink	FSII	2020
AX-115335214	11	4947462	1.40408e-11	0.308451	0.00265533	0.265533	FarmCPU	FSII	2018-2020
AX-115497172	7	9057598	1.12779e-10	0.161972	0.0420891	4.20891	FarmCPU	C	2018-2020
AX-115355048	13	5186503	4.0171e-09	0.198592	0.0565258	5.65258	Blink	C	2018-2020
AX-115327898	11	4699021	1.48989e-09	0.314085	0.00201194	0.201194	Blink	FSIINT	2018-2020
AX-115327898	11	4699021	3.16205e-11	0.314085	0.00201194	0.201194	FarmCPU	FSIINT	2018-2020
AX-115479723	11	13039227	6.83843e-08	0.353982	0.00115331	0.115331	FarmCPU	MW	2020
AX-115250754	14	30906712	1.7481e-08	0.426761	0.000714411	0.0714411	FarmCPU	A	2018-2020
AX-105211625	11	9396684	5.60508e-09	0.498592	0.000675229	0.0675229	FarmCPU	MH	2018-2020
AX-115517804	12	11952215	1.51145e-08	0.199115	0.000276635	0.0276635	FarmCPU	FSII	2020
AX-115303803	7	31227220	8.6537e-11	0.487465	0.0313438	3.134	Blink	CAT-own	2018-2020
AX-115327900	11	4703926	7.07678e-13	0.454039	0.0752983	7.53	Blink	CAT-own	2018-2020
