## Supplementary material for "Genomic analysis of fruit size and shape traits in apple: unveiling candidate genes through GWAS analysis": Supplementary Table 3_Phenotypes&Genotypes.xlsx

### Sheet: Hoja1
Supplementary Table 3. Allele and genotype frequency of significant SNPs, and mean phenotypic values and standard deviations per genotype and QTN
SNP	Chr	MAF	Major Allele 1	Minor Allele 2	Het. Allele	Freq.Allele 1 homozygous	Freq. Allele 2 homozygous	Heterozygous	Traits	Mean trait with Homozygous Allele 1	STD A1	Mean trait with Homozygous Allele 2	STD A2	Mean trait with HET genotype	STD HET	nobs
AX-115314222	2	0.406934	T	C	T/C	0.335766	0.149635	0.514599	MH	6.69139	0.773525	5.90886	0.767284	6.24581	0.718147	274
AX-115482211	2	0.185841	A	G	A/G	0.648968	0.020649	0.330383	MW	7.32931	0.736574	8.71329	0.641674	7.73067	0.806764	339
AX-115482211	2	0.185841	A	G	A/G	0.648968	0.020649	0.330383	WMH	7.28667	0.731246	8.66741	0.623165	7.68878	0.805001	339
AX-115481999	3	0.18169	C	T	C/T	0.707042	0.0704225	0.222535	MW	7.60296	0.748573	7.05947	0.621058	7.35516	0.777668	355
AX-115194800	4	0.191606	C	T	C/T	0.649635	0.0328467	0.317518	MH	6.24655	0.73721	7.45455	0.850199	6.43165	0.79963	274
AX-115248476	5	0.135693	C	A	C/A	0.755162	0.0265487	0.218289	WMH	7.54747	0.759037	6.71864	0.652451	7.19274	0.840169	339
AX-115378718	6	0.278873	G	A	G/A	0.523944	0.0816901	0.394366	C	0.174269	0.0300802	0.199124	0.02574	0.182501	0.0264361	355
AX-105204673	11	0.248175	G	A	G/A	0.554745	0.0510949	0.394161	FSIINT	0.499641	0.077357	0.638576	0.132042	0.525893	0.087605	274
AX-105211625	11	0.498592	G	A	G/A	0.230986	0.228169	0.540845	MH	6.00575	0.635343	6.48509	0.682585	6.13586	0.675785	355
AX-115327898	11	0.314085	C	T	C/T	0.484507	0.112676	0.402817	FSIINT	0.492319	0.0722081	0.577432	0.0929285	0.498358	0.078015	355
AX-115553037	11	0.202555	G	A	G/A	0.635036	0.040146	0.324818	FSII	0.819898	0.0545987	0.896919	0.1046	0.854183	0.0713568	274
AX-115378066	12	0.443662	A	G	A/G	0.284507	0.171831	0.543662	DFB	0.661108	0.0298609	0.685823	0.0280092	0.669454	0.027537	355
AX-115241968	13	0.187316	A	G	A/G	0.666667	0.0412979	0.292035	A	34.5318	6.76019	41.6741	11.5317	36.9789	7.23031	339
AX-115355048	13	0.198592	C	T	C/T	0.628169	0.0253521	0.346479	C	0.173685	0.0283477	0.211772	0.0368372	0.187814	0.0265402	355
AX-115312607	17	0.146018	G	A	G/A	0.722714	0.0147493	0.262537	MW	7.33404	0.703493	8.3288	0.0308914	7.8741	0.881352	339
AX-115312607	17	0.146018	G	A	G/A	0.722714	0.0147493	0.262537	WMH	7.2912	0.699705	8.28291	1.03206	7.83286	0.876337	339
AX-115659724	17	0.137168	C	T	C/T	0.740413	0.0147493	0.244838	A	34.2277	6.22011	41.8854	10.0873	39.1319	8.77359	339
AX-115489880	1	0.360563	G	T	G/T	0.408451	0.129577	0.461972	DFB	0.677494	0.0284903	0.661954	0.0290849	0.665397	0.0288424	355
AX-115203615	2	0.101408	C	A	C/A	0.8	0.0028169	0.197183	MH	6.2626	0.683669	4.33915	0	5.89903	0.595554	355
AX-115482211	2	0.185841	A	G	A/G	0.648968	0.020649	0.330383	A	34.0834	6.83078	46.4348	7.95001	37.7245	7.14466	339
AX-115232080	3	0.173239	G	A	G/A	0.687324	0.0338028	0.278873	FSIINT	0.492327	0.0699646	0.557487	0.131717	0.527513	0.0922345	355
AX-115388893	3	0.220803	T	C	T/C	0.60219	0.0437956	0.354015	MH	6.43775	0.812679	6.08696	0.626025	6.21916	0.750326	274
AX-115451488	3	0.274648	A	G	A/G	0.526761	0.0760563	0.397183	DFB	0.675365	0.0271503	0.650877	0.029784	0.666274	0.0302085	355
AX-115481999	3	0.19	C	T	C/T	0.696165	0.0737463	0.230088	WMH	7.45517	0.807435	7.52194	0.619691	7.40273	0.815903	339
AX-115481999	3	0.18169	C	T	C/T	0.707042	0.0704225	0.222535	WMH	7.55765	0.744924	7.02449	0.621352	7.31945	0.77191	355
AX-115435503	5	0.119718	T	C	T/C	0.766197	0.0056338	0.228169	A	37.2465	7.40403	30.9317	3.96087	32.8861	5.13234	355
AX-115436710	5	0.103245	C	T	C/T	0.80531	0.0117994	0.182891	WMH	7.52799	0.791423	6.95867	0.694023	7.12752	0.736717	339
AX-115467342	5	0.416901	A	G	A/G	0.335211	0.169014	0.495775	C	0.177186	0.0320118	0.181134	0.0263999	0.180601	0.0280358	355
AX-115638603	5	0.0825959	C	A	C/A	0.834808	0	0.165192	MW	7.54756	0.79497	0	0	7.20209	0.767273	339
AX-115378078	6	0.391549	A	G	A/G	0.394366	0.177465	0.428169	A	34.4073	6.75672	39.6124	7.20253	36.4742	7.03111	355
AX-115378078	6	0.391549	A	G	A/G	0.394366	0.177465	0.428169	WMH	7.26085	0.716635	7.80989	0.766908	7.51498	0.735074	355
AX-115430402	6	0.225664	A	G	A/G	0.59882	0.0501475	0.351032	WMH	7.27893	0.744079	7.83084	0.607935	7.68181	0.830773	339
AX-115448691	6	0.15493	T	G	T/G	0.709859	0.0197183	0.270423	MH	6.23781	0.685545	5.95436	0.638998	6.06501	0.686102	355
AX-115474007	6	0.14507	T	G	T/G	0.71831	0.0084507	0.273239	MH	6.09242	0.627872	6.79319	0.384613	6.41135	0.783265	355
AX-115513701	6	0.356338	G	A	G/A	0.411268	0.123944	0.464789	FSIINT	0.516273	0.0805791	0.464502	0.0718486	0.504409	0.0812342	355
AX-115277101	7	0.144543	T	C	T/C	0.728614	0.0176991	0.253687	R	0.555774	0.0137891	0.534848	0.0203925	0.551225	0.0165634	339
AX-115303803	7	0.483776	T	C	T/C	0.235988	0.20354	0.560472	FSII	0.85476	0.0856428	0.795264	0.0492831	0.816491	0.0620523	339
AX-115303803	7	0.487465	T	C	T/C	0.233803	0.0901408	0.676056	CAT-own	1.80522	0.544633	1.37443	0.413675	1.5335	0.476431	355
AX-115397806	7	0.142254	G	A	G/A	0.735211	0.0197183	0.24507	PAMa	258.743	20.2271	196.599	45.1702	246.192	25.327	355
AX-115419204	7	0.250704	G	T	G/T	0.56338	0.0647887	0.371831	DFB	0.67391	0.0283821	0.660634	0.0284623	0.665416	0.0301612	355
AX-115497172	7	0.161972	T	G	T/G	0.715493	0.0394366	0.24507	C	0.175437	0.0286998	0.198506	0.0205848	0.188493	0.0286148	355
AX-115359216	8	0.249263	C	A	C/A	0.569322	0.0678466	0.362832	MW	7.32573	0.763825	8.01165	0.0726754	7.65157	0.758269	339
AX-115524603	9	0.191549	T	C	T/C	0.673239	0.056338	0.270423	C	0.183807	0.0283194	0.161572	0.036823	0.172682	0.0268801	355
AX-115650703	9	0.0565693	C	T	C/T	0.886861	0	0.113139	FSII	0.826313	0.0597808	0	0	0.895371	0.0799268	274
AX-105213957	11	0.11	A	G	A/G	0.787611	0.0147493	0.19764	FSII	0.827438	0.0712216	0.753274	0.0107645	0.801419	0.0555472	339
AX-105213957	11	0.114085	A	G	A/G	0.788732	0.0169014	0.194366	FSII	0.819995	0.0605224	0.90601	0.107794	0.843581	0.0586756	355
AX-115327900	11	0.454	T	G	T/G	0.301408	0.211268	0.487324	CAT-own	1.81464	0.544328	1.41556	0.446351	1.47399	0.440003	355
AX-115335214	11	0.31	T	G	T/G	0.501475	0.117994	0.380531	FSII	0.82088	0.0632886	0.812262	0.0586148	0.824397	0.0789396	339
AX-115335214	11	0.30826	T	G	T/G	0.507042	0.123944	0.369014	FSII	0.816363	0.0553814	0.881117	0.0883261	0.820818	0.0515628	355
AX-115451348	11	0.179941	A	G	A/G	0.678466	0.0383481	0.283186	WMH	7.5795	0.763777	6.83935	0.776974	7.21548	0.789247	339
AX-115464400	11	0.291549	T	G	T/G	0.498592	0.0816901	0.419718	WMH	7.58152	0.730288	6.93377	0.73899	7.43497	0.750101	355
AX-115479723	11	0.353982	T	C	T/C	0.430678	0.138643	0.430678	MW	7.58564	0.754635	7.08092	0.0937994	7.5272	0.799551	339
AX-115510709	11	0.111268	C	T	C/T	0.794366	0.0169014	0.188732	C	0.178687	0.0282721	0.196767	0.032607	0.181618	0.0321938	355
AX-115517804	12	0.199115	G	T	G/T	0.643068	0.0412979	0.315634	FSII	0.818572	0.0638504	0.87746	0.119322	0.819198	0.0684777	339
AX-115604905	13	0.184507	C	T	C/T	0.673239	0.0422535	0.284507	WMH	7.55314	0.7479	7.34451	0.462121	7.28168	0.78463	355
AX-115647469	13	0.0948905	G	T	G/T	0.817518	0.00729927	0.175182	PAMa	250.21	22.0345	226.025	25.1241	221.025	52.614	274
AX-115250754	14	0.426761	G	T	G/T	0.36338	0.216901	0.419718	A	35.8609	6.4733	36.6262	6.87835	36.3115	7.89799	355
AX-115295220	14	0.235211	C	T	C/T	0.588732	0.0591549	0.352113	MH	6.2943	0.703608	5.72011	0.565733	6.08175	0.634031	355
AX-115295642	14	0.192958	G	A	G/A	0.661972	0.0478873	0.290141	MW	7.36949	0.713699	8.00107	0.95686	7.74795	0.749152	355
AX-115295642	14	0.192958	G	A	G/A	0.661972	0.0478873	0.290141	WMH	7.32653	0.708894	7.95469	0.951649	7.70733	0.743839	355
AX-115336086	14	0.2	G	T	G/T	0.640118	0.0353982	0.324484	FSII	0.835674	0.07338	0.769085	0.0308718	0.798336	0.0528068	339
AX-115336086	14	0.194366	G	T	G/T	0.64507	0.0338028	0.321127	FSII	0.838221	0.0653977	0.773624	0.0300979	0.807066	0.0507405	355
AX-115487829	14	0.20438	G	T	G/T	0.631387	0.040146	0.328467	PAMa	248.919	26.2576	226.61	68.3462	239.473	33.3479	274
AX-115517142	14	0.29927	G	A	G/A	0.474453	0.0729927	0.452555	FSII	0.815179	0.0503732	0.888167	0.0916048	0.845274	0.06869	274
AX-115317103	16	0.233803	G	A	G/A	0.594366	0.0619718	0.343662	PAMa	260.742	19.9111	236.595	27.9689	246.763	26.6126	355
AX-115344575	16	0.250704	C	T	C/T	0.56338	0.0647887	0.371831	FSIINT	0.48999	0.0739577	0.532268	0.0705381	0.521222	0.0891704	355
AX-115600806	16	0.49705	C	T	C/T	0.182891	0.188791	0.628319	R	0.561539	0.0108152	0.545719	0.0182502	0.554692	0.0136811	339
AX-115267295	17	0.387324	C	T	C/T	0.397183	0.171831	0.430986	A	34.6218	6.36137	38.5923	8.32806	36.7377	7.09462	355
AX-115332011	17	0.349558	C	A	C/A	0.418879	0.117994	0.463127	FSII	0.843735	0.0786316	0.787123	0.0614529	0.809503	0.053944	339
AX-115500929	17	0.212676	C	T	C/T	0.625352	0.0507042	0.323944	C	0.183102	0.0285332	0.171313	0.0315967	0.173971	0.0290345	355
AX-115500929	17	0.212676	C	T	C/T	0.625352	0.0507042	0.323944	FSIINT	0.492898	0.0752094	0.53591	0.109798	0.521493	0.0837947	355
