## Supplementary material for "Genomic analysis of fruit size and shape traits in apple: unveiling candidate genes through GWAS analysis": Supplementary Table 4_Haploblocks_LD.xlsx

### Sheet: Details
Supplementary Table 4. Data of the Haploblocks and R-squared of each significant SNPs
Sheet named H1, ccontains the Haploblocks data
Sheet named Rs, contains the R-squared values between SNP pairs

### Sheet: H1
SNP	Traits	Subsets	Chromosome	Position SNP GDDH13v1.1	Haplotype block GDDH13v1.1			Position SNP HFTH1v1	Genes Annotation HFTH1v1
					Start	End	Size bp		Start	End	Size bp	Status
AX-115314222	MH	274	2	18679518	18679518	18705593	26075	18266776	18266776	18293476	26700	Linkage Desequilibrium	HF27236,HF27237
AX-115482211	A, MW, WMH	339	2	21759081	21698126	21759630	61504	21446911	21383177	21447375	64198	Linkage Desequilibrium	HF27086,HF27087,HF27088,HF27089,HF27090,HF27091
AX-115194800	MH	274	4	30131460	30131460	30148985	17525	28618255	28618255	28641225	22970	Linkage Desequilibrium	HF15989,HF15990,HF15991,HF15992,HF15993,HF15994
AX-115513701	FSIINT	355	6	1098614	1071923	1182666	110743	1127987	1101295	1212034	110739	Linkage Desequilibrium	HF10079,HF10080,HF10081,HF10082,HF10083,HF10084,HF10085,HF10086
AX-115303803	FSII, CAT-own	355	7	31227220	31226911	31228281	1370	30548946	30548637	30550007	1370	Linkage Desequilibrium	HF25551
AX-105204673	FSIINT	274	11	5934614	5934032	5935116	1084	5759624	5759042	5760126	1084	Linkage Desequilibrium	HF43436
AX-115327898, AX-115327900	FSIINT, CAT-own	355	11	4699021, 4703926	4695971	4705729	9758	4521790, 4526882	4518509	4528267	9758	Linkage Desequilibrium	HF43535,HF43536
AX-115464400	WMH	355	11	14369160	14369160	14396251	27091	13679674	13679674	13707989	28315	Linkage Desequilibrium	HF06071,HF06072
AX-115355048	C	355	13	5186503	5164921	5186597	21676	4911164	4892546	4911262	18716	Linkage Desequilibrium	HF42456

### Sheet: Rs
SNP	Years	R-squared (LD)
AX-105204673	2019	0.52
AX-115194800	2019	0.31
AX-115314222	2019	0.48
AX-115388893	2019	0.56
AX-115487829	2019	0.64
AX-115517142	2019	0.5
AX-115553037	2019	0.74
AX-115647469	2019	0.26
AX-115650703	2019	<0,2
AX-105213957	2020	0.53
AX-115241968	2020	0.25
AX-115248476	2020	0.34
AX-115277101	2020	0.87
AX-115303803	2020	0.24
AX-115312607	2020	0.96
AX-115332011	2020	0.28
AX-115335214	2020	<0,2
AX-115336086	2020	0.26
AX-115359216	2020	<0,2
AX-115430402	2020	0.21
AX-115436710	2020	0.25
AX-115451348	2020	0.41
AX-115479723	2020	0.3
AX-115481999	2020	0.22
AX-115482211	2020	0.35
AX-115517804	2020	<0,2
AX-115600806	2020	0.4
AX-115638603	2020	<0,2
AX-115659724	2020	0.27
AX-105211625	2018-2020	0.55
AX-105213957	2018-2020	0.55
AX-115203615	2018-2020	0.47
AX-115232080	2018-2020	0.34
AX-115250754	2018-2020	0.26
AX-115267295	2018-2020	0.21
AX-115295220	2018-2020	0.25
AX-115295642	2018-2020	<0,2
AX-115317103	2018-2020	0.34
AX-115327898	2018-2020	0.36
AX-115335214	2018-2020	<0,2
AX-115336086	2018-2020	0.25
AX-115344575	2018-2020	0.42
AX-115355048	2018-2020	0.56
AX-115378066	2018-2020	0.74
AX-115378078	2018-2020	0.38
AX-115378718	2018-2020	0.41
AX-115397806	2018-2020	0.84
AX-115419204	2018-2020	0.3
AX-115435503	2018-2020	0.42
AX-115448691	2018-2020	0.51
AX-115451488	2018-2020	0.87
AX-115464400	2018-2020	0.5
AX-115467342	2018-2020	<0,2
AX-115474007	2018-2020	0.66
AX-115481999	2018-2020	0.22
AX-115489880	2018-2020	0.41
AX-115497172	2018-2020	<0,2
AX-115500929	2018-2020	0.23
AX-115510709	2018-2020	0.31
AX-115513701	2018-2020	0.49
AX-115524603	2018-2020	0.32
AX-115604905	2018-2020	0.4
AX-115303803	2018-2020	0.25
AX-115327900	2018-2020	0.98
