## Supplementary material for "Genomic analysis of fruit size and shape traits in apple: unveiling candidate genes through GWAS analysis": Supplementary Table 6_Transcriptomics data.xlsx

### Sheet: Data_RNA-seq_13DAA
Supplementary Table 6. Comparative analysis of TPM between the three genotypes ('Grand'mere', 'Kansas Queen' and 'Skovfoged')
Gene Id	Transcripts per Million (TPM)									Shapiro p-value	kruskal p-value	Anova p-value	Tukey HSD			Description TAIR	SNPs	Traits
	Gra_13DAA	Gra_13DAA	Gra_13DAA	Kan_13DAA	Kan_13DAA	Kan_13DAA	Sko_13DAA	Sko_13DAA	Sko_13DAA
													GRAvsKAN	GRAvsSKO	KANvsSKO
HF06071	0.055051	0.0825765	0.055051	0.103985	0.0825765	0.0611678	0.134569	0.0275255	0.0397591	0.719772	NaN	0.81635				PLATZ transcription factor family protein	AX-115464400	WMH
HF06072	0.0526005	0.0809238	0.0606929	0.08497	0.0566467	0.0728315	0.501728	0.28728	0.267049	0.0043487	0.0608101	NaN				beta glucosidase 11	AX-115464400	WMH
HF10079	1.57887	1.63737	1.67353	2.50577	1.79212	1.93729	1.11728	1.49432	1.52569	0.339577	NaN	0.0402007	0.159977	0.494758	0.0355428	Patched family protein	AX-115513701, AX-115448691	MH, FSIINT
HF10080	0.00447211	0.00596281	0	0.0119256	0.0134163	0.00745351	0.0506839	0.029814	0.0163977	0.0533262	NaN	0.0331591	0.667385	0.0322836	0.0966838	Protein kinase superfamily protein	AX-115513701, AX-115448691	MH, FSIINT
HF10081	1.06675	1.49043	1.30287	1.79354	1.1622	1.12871	1.09689	0.808854	0.837323	0.499071	NaN	0.16663				Protein kinase superfamily protein	AX-115513701, AX-115448691	MH, FSIINT
HF10082	0	0	0	0	0	0	0	0	0	NaN	NaN	NaN				unknown protein	AX-115513701, AX-115448691	MH, FSIINT
HF10083	0	0	0	0	0	0	0	0	0	NaN	NaN	NaN				Protein of unknown function (DUF803)	AX-115513701, AX-115448691	MH, FSIINT
HF10084	0.0133628	0.0167035	0.0200442	0.00779497	0.0200442	0.00890854	0.140309	0.0378613	0.0423156	0.000279501	0.0549154	NaN				Domain of unknown function (DUF23)	AX-115513701	FSIINT
HF10085	0.869593	1.01503	0.876662	1.24127	0.591848	0.739305	0.827173	0.637297	0.587808	0.408049	NaN	0.430627				DNA-binding bromodomain-containing protein	AX-115513701	FSIINT
HF10086	0.00367007	0	0	0	0	0.0055051	0.00367007	0.00367007	0.00367007	0.0118607	0.409289	NaN				unknown protein	AX-115513701	FSIINT
HF15989	1.00705	1.1707	1.00548	1.49012	1.71199	1.69468	1.81269	1.1644	1.20689	0.136972	NaN	0.0578392				Cytidine/deoxycytidylate deaminase family protein	AX-115194800	MH
HF15990	0	0	0	0	0	0	0	0	0	NaN	NaN	NaN				unknown protein; FUNCTIONS IN: molecular_function unknown; INVOLVED IN: biological_process unknown; LOCATED IN: nucleolus; EXPRESSED IN: 25 plant structures; EXPRESSED DURING: 15 growth stages; BEST Arabidopsis thaliana protein match is: unknown protein (TAIR:AT5G64910.1); Has 33260 Blast hits to 16857 proteins in 1270 species: Archae - 88; Bacteria - 3040; Metazoa - 11915; Fungi - 3137; Plants -…	AX-115194800	MH
HF15991	0	0	0	0	0	0.00378742	0	0	0.00378742	NaN	NaN	NaN				FUNCTIONS IN: molecular_function unknown; INVOLVED IN: regulation of transcription; LOCATED IN: integral to membrane, nucleus; EXPRESSED IN: 20 plant structures; EXPRESSED DURING: 11 growth stages; CONTAINS InterPro DOMAIN/s: RNA polymerase II transcription factor SIII, subunit A (InterPro:IPR010684).	AX-115194800	MH
HF15992	0.00225411	0.00225411	0.0270493	0.0135246	0	0.00225411	0	0.00450821	0.00676232	0.00496818	0.860085	NaN				unknown protein; FUNCTIONS IN: molecular_function unknown; INVOLVED IN: biological_process unknown; LOCATED IN: nucleolus; EXPRESSED IN: 25 plant structures; EXPRESSED DURING: 15 growth stages; BEST Arabidopsis thaliana protein match is: unknown protein (TAIR:AT5G64910.1); Has 33260 Blast hits to 16857 proteins in 1270 species: Archae - 88; Bacteria - 3040; Metazoa - 11915; Fungi - 3137; Plants -…	AX-115194800	MH
HF15993	22.3248	27.3176	28.5967	32.8096	22.4104	25.7532	8.69217	23.9367	24.4598	0.0869027	NaN	0.310281				Ribosomal protein S24e family protein	AX-115194800	MH
HF15994	0.526035	0.480435	0.470663	0.68238	0.499978	0.563493	0.206831	0.342004	0.271975	0.758766	NaN	0.00384136	0.314086	0.0183057	0.0035701	unknown protein; FUNCTIONS IN: molecular_function unknown; INVOLVED IN: biological_process unknown; LOCATED IN: chloroplast; EXPRESSED IN: 24 plant structures; EXPRESSED DURING: 15 growth stages; CONTAINS InterPro DOMAIN/s: Protein of unknown function DUF1517 (InterPro:IPR010903); Has 276 Blast hits to 275 proteins in 83 species: Archae - 0; Bacteria - 108; Metazoa - 6; Fungi - 0; Plants - 113; V…	AX-115194800	MH
HF25551	0.589748	0.589748	0.463902	0.800725	0.507084	0.702022	0.565072	0.794556	0.725464	0.464133	NaN	0.328794				Mitochondrial import inner membrane translocase subunit Tim17/Tim22/Tim23 family protein	AX-115303803	FSII, CAT-own
HF27086	4.71003	4.63036	5.25367	4.46164	4.46633	4.06797	6.72527	3.54775	3.60868	0.160026	NaN	0.835867				Ubiquitin-like superfamily protein	AX-115482211	A, MW, WMH
HF27087	0	0	0	0	0	0	0	0	0	NaN	NaN	NaN				Pentatricopeptide repeat (PPR-like) superfamily protein	AX-115482211	A, MW, WMH
HF27088	0	0.00383198	0.0153279	0	0.0153279	0.00766396	0	0.00383198	0.00383198	0.0267953	0.689098	NaN				unknown protein	AX-115482211	A, MW, WMH
HF27089	0	0	0	0	0	0	0	0	0	NaN	NaN	NaN				unknown protein	AX-115482211	A, MW, WMH
HF27090	0	0	0	0	0	0	0	0	0	NaN	NaN	NaN				unknown protein	AX-115482211	A, MW, WMH
HF27091	0.412577	0.439117	0.509086	0.528388	0.386037	0.617659	0.0796201	0.651437	0.564579	0.134713	NaN	0.876903				unknown protein; CONTAINS InterPro DOMAIN/s: Protein of unknown function DUF1395 (InterPro:IPR009829); Has 131 Blast hits to 131 proteins in 44 species: Archae - 0; Bacteria - 0; Metazoa - 83; Fungi - 0; Plants - 45; Viruses - 0; Other Eukaryotes - 3 (source: NCBI BLink).	AX-115482211	A, MW, WMH
HF27236	1.0143	1.06287	1.22287	1.59716	0.848582	0.928583	0.600008	1.19144	0.974298	0.823528	NaN	0.682324				membrin 11	AX-115314222	MH
HF27237	0.554069	0.663028	0.570297	0.734895	0.537841	0.595798	0.992224	0.530886	0.489157	0.018741	0.732632	NaN				Transducin/WD40 repeat-like superfamily protein	AX-115314222	MH
HF42456	0.767067	0.814296	0.68238	1.33382	1.62371	0.939698	0.169374	0.600951	0.548836	0.702173	NaN	0.0136075	0.0753876	0.322069	0.011766	transcription factor TCP15-like: Transcription factor involved the regulation of plant development.	AX-115355048	C
HF43436	0.00170981	0.00769414	0.0290667	0	0.00683923	0.00256471	0.0196628	0.0136785	0.0119687	0.404107	NaN	0.287371				potassium transporter 1	AX-105204673	FSIINT
HF43534	0.0309506	0.036846	0.0338983	0.045689	0.0383198	0.0353721	0	0.0412675	0.036846	0.00161254	0.360736	NaN				Plant protein of unknown function (DUF641)	AX-115327898, AX-115327900	FSIINT, CAT-own
HF43535	0.0742867	0.0628579	0.108573	0.13143	0.0742867	0.0914297	0	0	0	0.169273	NaN	0.00304979	0.624251	0.0087805	0.0034434	ovate family protein 17	AX-115327898, AX-115327900	FSIINT, CAT-own
HF43536	0.512942	0.866873	0.524911	NaN	0.184659	0.138494	0.0136785	0.0290667	0.0119687	0.0888881	NaN	0.00481	0.0222897	0.0046315	0.489868	ovate family protein 4	AX-115327898, AX-115327900	FSIINT, CAT-own

### Sheet: qPCR Validation
Log2(TPM)	Ct-HF43536
0.655379	31.64
0.895288	31.2167
5.77691	34.3067
0.646342	31.6667
3.77691	35.87
7.45498	37.2133
1.07301	33.1133
2.71082	34.85
9.1	40
