## Supplementary material for "Genomic analysis of fruit size and shape traits in apple: unveiling candidate genes through GWAS analysis": Supplementary Table 7_PhenogramData.xlsx

### Sheet: QTNs,QTLs&Markers
Supplementary Table 7. Data from published molecular markers and from this study, related to apple size and shape traits.
Type	Label	Chr	position GDDH13v1	Trait Name	Population	Marker type	Marker associated	Publication
QTN		1	17141808	Distal Fruit Blockiness	REFPOP collection, location-specific SPAIN	SNP	AX-115489880	In this study
QTN		1	27698606	Fruit diameter (Maximum width)	location-specific CHE	SNP	AX-115240273	Jung M, Keller B, Roth M, Aranzana MJ, Auwerkerken A, Guerra W, Al-Rifaï M, Lewandowski M, Sanin N, Rymenants M, Didelot F, Dujak C, Forcada CF, Knauf A, Laurens F, Studer B, Muranty H, Patocch A. Genetic architecture and genomic predictive ability of apple quantitative traits across environments. Hortic Res. 2022 Feb 19;9:uhac028. doi: 10.1093/hr/uhac028. Epub ahead of print.
QTN		1	27698606	Fruit length (Maximum Height)	location-specific CHE	SNP	AX-115240273	Jung M, Keller B, Roth M, Aranzana MJ, Auwerkerken A, Guerra W, Al-Rifaï M, Lewandowski M, Sanin N, Rymenants M, Didelot F, Dujak C, Forcada CF, Knauf A, Laurens F, Studer B, Muranty H, Patocch A. Genetic architecture and genomic predictive ability of apple quantitative traits across environments. Hortic Res. 2022 Feb 19;9:uhac028. doi: 10.1093/hr/uhac028. Epub ahead of print.
QTL	qFRHT.TB-ch2.2004(TEL)	2	2087012	Fruit Height (Maximum Height)	Telamon_x_Braeburn-F1	SSR	CH02f06	Kenis K, Keulemans J, Davey MW. Identification and stability of QTLs for fruit quality traits in apple. Tree genetics and genomes. 2008; 4(4):647-661.
QTN		2	12023424	Maximum Height	REFPOP collection, location-specific SPAIN	SNP	AX-115203615	In this study
QTN		2	18679518	Maximum Height	REFPOP collection, location-specific SPAIN	SNP	AX-115314222	In this study
QTN		2	19141996	Maximum fruit size (Area)	location-specific CHE	SNP	AX-115240432	Jung M, Keller B, Roth M, Aranzana MJ, Auwerkerken A, Guerra W, Al-Rifaï M, Lewandowski M, Sanin N, Rymenants M, Didelot F, Dujak C, Forcada CF, Knauf A, Laurens F, Studer B, Muranty H, Patocch A. Genetic architecture and genomic predictive ability of apple quantitative traits across environments. Hortic Res. 2022 Feb 19;9:uhac028. doi: 10.1093/hr/uhac028. Epub ahead of print.
QTN		2	19162755	Fruit length (Maximum Height)	location-specific CHE	SNP	AX-115487044	Jung M, Keller B, Roth M, Aranzana MJ, Auwerkerken A, Guerra W, Al-Rifaï M, Lewandowski M, Sanin N, Rymenants M, Didelot F, Dujak C, Forcada CF, Knauf A, Laurens F, Studer B, Muranty H, Patocch A. Genetic architecture and genomic predictive ability of apple quantitative traits across environments. Hortic Res. 2022 Feb 19;9:uhac028. doi: 10.1093/hr/uhac028. Epub ahead of print.
QTL	qFRDIA.TB-ch2.2005(TEL)	2	20092425	Fruit Diameter (Maximum width)	Telamon_x_Braeburn-F1	SSR	CH02C06	Kenis K, Keulemans J, Davey MW. Identification and stability of QTLs for fruit quality traits in apple. Tree genetics and genomes. 2008; 4(4):647-661.
QTN		2	21759081	Area	REFPOP collection, location-specific SPAIN	SNP	AX-115482211	In this study
QTN		2	21759081	Maximum Width	REFPOP collection, location-specific SPAIN	SNP	AX-115482211	In this study
QTN		2	21759081	Width-Mid Height	REFPOP collection, location-specific SPAIN	SNP	AX-115482211	In this study
QTL	qFRDIA.JGD-G2.2008	2	25898130	Fruit Circumference (Maximum Width)	Jonathan_×_Golden_Delicious	SSR	CH03d10	Yuansheng Chang, Rui Sun, Huanhuan Sun, Yongbo Zhao, Yuepeng Han, Dongmei Chen, Yi Wang, Xinzhong Zhang, Zhenhai Han. Mapping of quantitative trait loci corroborates independent genetic control of apple size and shape. Scientia Horticulturae. 2014; 174:126–132.
QTN		2	30721980	Maximum fruit size (Area)	location-specific CHE	SNP	AX-115353634	Jung M, Keller B, Roth M, Aranzana MJ, Auwerkerken A, Guerra W, Al-Rifaï M, Lewandowski M, Sanin N, Rymenants M, Didelot F, Dujak C, Forcada CF, Knauf A, Laurens F, Studer B, Muranty H, Patocch A. Genetic architecture and genomic predictive ability of apple quantitative traits across environments. Hortic Res. 2022 Feb 19;9:uhac028. doi: 10.1093/hr/uhac028. Epub ahead of print.
QTL	qFRDIA.JGD-G3.2008	2	32008598	Fruit Circumference (Maximum Width)	Jonathan_×_Golden_Delicious	SSR	WBGCAS27	Yuansheng Chang, Rui Sun, Huanhuan Sun, Yongbo Zhao, Yuepeng Han, Dongmei Chen, Yi Wang, Xinzhong Zhang, Zhenhai Han. Mapping of quantitative trait loci corroborates independent genetic control of apple size and shape. Scientia Horticulturae. 2014; 174:126–132.
QTL	qFRSZ.JGD-G3.2008	2	32008598	Fruit Size	Jonathan_×_Golden_Delicious	SSR	WBGCAS27	Yuansheng Chang, Rui Sun, Huanhuan Sun, Yongbo Zhao, Yuepeng Han, Dongmei Chen, Yi Wang, Xinzhong Zhang, Zhenhai Han. Mapping of quantitative trait loci corroborates independent genetic control of apple size and shape. Scientia Horticulturae. 2014; 174:126–132.
QTN		3	47566	Maximum Height	REFPOP collection, location-specific SPAIN	SNP	AX-115388893	In this study
QTN		3	6354436	Distal Fruit Blockiness	REFPOP collection, location-specific SPAIN	SNP	AX-115451488	In this study
QTN		3	30093454	Maximum Width	REFPOP collection, location-specific SPAIN	SNP	AX-115481999	In this study
QTN		3	30093454	Width-Mid Height	REFPOP collection, location-specific SPAIN	SNP	AX-115481999	In this study
QTL	qFCIR.Coop17xCoop16-LG03.1	3	33875981	Fruit Circumference (Maximum Width)	Co-op17_x_Co-op16-F1	SSR	CTG1069342	Sarah M. Potts, M. Awais Khan,Yuepeng Han, Mosbah M. Kushad, Schuyler S. Korban. Identification of Quantitative Trait Loci (QTLs) for Fruit Quality Traits in Apple. Plant Molecular Biology Reporter. 2014; 32(1):109–116.
QTL	qFCIR.Coop17xCoop16-LG03.2	3	33875981	Fruit Circumference (Maximum Width)	Co-op17_x_Co-op16-F1	SSR	CTG1069342	Sarah M. Potts, M. Awais Khan,Yuepeng Han, Mosbah M. Kushad, Schuyler S. Korban. Identification of Quantitative Trait Loci (QTLs) for Fruit Quality Traits in Apple. Plant Molecular Biology Reporter. 2014; 32(1):109–116.
QTL	qFRDIA.Coop17xCoop16-LG03.1	3	33875981	Fruit Circumference (Maximum Width)	Co-op17_x_Co-op16-F1	SSR	CTG1069342	Sarah M. Potts, M. Awais Khan,Yuepeng Han, Mosbah M. Kushad, Schuyler S. Korban. Identification of Quantitative Trait Loci (QTLs) for Fruit Quality Traits in Apple. Plant Molecular Biology Reporter. 2014; 32(1):109–116.
QTL	qFRDIA.Coop17xCoop16-LG03.2	3	33875981	Fruit Circumference (Maximum Width)	Co-op17_x_Co-op16-F1	SSR	CTG1069342	Sarah M. Potts, M. Awais Khan,Yuepeng Han, Mosbah M. Kushad, Schuyler S. Korban. Identification of Quantitative Trait Loci (QTLs) for Fruit Quality Traits in Apple. Plant Molecular Biology Reporter. 2014; 32(1):109–116.
QTL	qFRL.Coop17xCoop16-LG03.1	3	33875981	Fruit Height (Maximum Height)	Co-op17_x_Co-op16-F1	SSR	CTG1069342	Sarah M. Potts, M. Awais Khan,Yuepeng Han, Mosbah M. Kushad, Schuyler S. Korban. Identification of Quantitative Trait Loci (QTLs) for Fruit Quality Traits in Apple. Plant Molecular Biology Reporter. 2014; 32(1):109–116.
QTL	qFRL.Coop17xCoop16-LG03.2	3	33875981	Fruit Height (Maximum Height)	Co-op17_x_Co-op16-F1	SSR	CTG1069342	Sarah M. Potts, M. Awais Khan,Yuepeng Han, Mosbah M. Kushad, Schuyler S. Korban. Identification of Quantitative Trait Loci (QTLs) for Fruit Quality Traits in Apple. Plant Molecular Biology Reporter. 2014; 32(1):109–116.
QTN		3	36538297	Fruit Shape Index Internal	REFPOP collection, location-specific SPAIN	SNP	AX-115232080	In this study
QTL	qFRL.JGD-J4.2008	4	12187491	Fruit Height (Maximum Height)	Jonathan_×_Golden_Delicious	SSR	Hi23g08	Yuansheng Chang, Rui Sun, Huanhuan Sun, Yongbo Zhao, Yuepeng Han, Dongmei Chen, Yi Wang, Xinzhong Zhang, Zhenhai Han. Mapping of quantitative trait loci corroborates independent genetic control of apple size and shape. Scientia Horticulturae. 2014; 174:126–132.
QTL	qFRSH.JGD-J4.2008	4	12187491	Fruit Shape Index (Fruit Shape Index External I)	Jonathan_×_Golden_Delicious	SSR	Hi23g08	Yuansheng Chang, Rui Sun, Huanhuan Sun, Yongbo Zhao, Yuepeng Han, Dongmei Chen, Yi Wang, Xinzhong Zhang, Zhenhai Han. Mapping of quantitative trait loci corroborates independent genetic control of apple size and shape. Scientia Horticulturae. 2014; 174:126–132.
QTN		4	30131460	Maximum Height	REFPOP collection, location-specific SPAIN	SNP	AX-115194800	In this study
QTL	qFRDIA.JGD-J5.2008	5	18897555	Fruit Circumference (Maximum Width)	Jonathan_×_Golden_Delicious	SSR	NZmsCN898349	Yuansheng Chang, Rui Sun, Huanhuan Sun, Yongbo Zhao, Yuepeng Han, Dongmei Chen, Yi Wang, Xinzhong Zhang, Zhenhai Han. Mapping of quantitative trait loci corroborates independent genetic control of apple size and shape. Scientia Horticulturae. 2014; 174:126–132.
QTN		5	19798861	Maximum Width	REFPOP collection, location-specific SPAIN	SNP	AX-115638603	In this study
QTN		5	19900796	Width-Mid Height	REFPOP collection, location-specific SPAIN	SNP	AX-115436710	In this study
QTL	qFRDIA.TB-ch5.2004(TEL)	5	22287433	Fruit Diameter (Maximum width)	Telamon_x_Braeburn-F1	SSR	CH05F06	Kenis K, Keulemans J, Davey MW. Identification and stability of QTLs for fruit quality traits in apple. Tree genetics and genomes. 2008; 4(4):647-661.
QTL	qFCIR.Coop17xCoop16-LG05.1	5	28294028	Fruit Circumference (Maximum Width)	Co-op17_x_Co-op16-F1	SSR	CH01b07	Sarah M. Potts, M. Awais Khan,Yuepeng Han, Mosbah M. Kushad, Schuyler S. Korban. Identification of Quantitative Trait Loci (QTLs) for Fruit Quality Traits in Apple. Plant Molecular Biology Reporter. 2014; 32(1):109–116.
QTL	qFCIR.Coop17xCoop16-LG05.2	5	28294028	Fruit Circumference (Maximum Width)	Co-op17_x_Co-op16-F1	SSR	CH01b07	Sarah M. Potts, M. Awais Khan,Yuepeng Han, Mosbah M. Kushad, Schuyler S. Korban. Identification of Quantitative Trait Loci (QTLs) for Fruit Quality Traits in Apple. Plant Molecular Biology Reporter. 2014; 32(1):109–116.
QTL	qFRDIA.Coop17xCoop16-LG05.1	5	28294028	Fruit Circumference (Maximum Width)	Co-op17_x_Co-op16-F1	SSR	CH01b07	Sarah M. Potts, M. Awais Khan,Yuepeng Han, Mosbah M. Kushad, Schuyler S. Korban. Identification of Quantitative Trait Loci (QTLs) for Fruit Quality Traits in Apple. Plant Molecular Biology Reporter. 2014; 32(1):109–116.
QTL	qFRDIA.Coop17xCoop16-LG05.2	5	28294028	Fruit Circumference (Maximum Width)	Co-op17_x_Co-op16-F1	SSR	CH01b07	Sarah M. Potts, M. Awais Khan,Yuepeng Han, Mosbah M. Kushad, Schuyler S. Korban. Identification of Quantitative Trait Loci (QTLs) for Fruit Quality Traits in Apple. Plant Molecular Biology Reporter. 2014; 32(1):109–116.
QTL	qFRL.Coop17xCoop16-LG05.1	5	28294028	Fruit Height (Maximum Height)	Co-op17_x_Co-op16-F1	SSR	CH01b07	Sarah M. Potts, M. Awais Khan,Yuepeng Han, Mosbah M. Kushad, Schuyler S. Korban. Identification of Quantitative Trait Loci (QTLs) for Fruit Quality Traits in Apple. Plant Molecular Biology Reporter. 2014; 32(1):109–116.
QTL	qFRL.Coop17xCoop16-LG05.2	5	28294028	Fruit Height (Maximum Height)	Co-op17_x_Co-op16-F1	SSR	CH01b07	Sarah M. Potts, M. Awais Khan,Yuepeng Han, Mosbah M. Kushad, Schuyler S. Korban. Identification of Quantitative Trait Loci (QTLs) for Fruit Quality Traits in Apple. Plant Molecular Biology Reporter. 2014; 32(1):109–116.
QTN		5	36952289	Circular	REFPOP collection, location-specific SPAIN	SNP	AX-115467342	In this study
QTN		5	43940933	Area	REFPOP collection, location-specific SPAIN	SNP	AX-115435503	In this study
QTN		5	44022794	Width-Mid Height	REFPOP collection, location-specific SPAIN	SNP	AX-115248476	In this study
QTN		6	1063912	Maximum Height	REFPOP collection, location-specific SPAIN	SNP	AX-115448691	In this study
QTN		6	1098614	Fruit Shape Index Internal	REFPOP collection, location-specific SPAIN	SNP	AX-115513701	In this study
QTN		6	5160566	Circular	REFPOP collection, location-specific SPAIN	SNP	AX-115378718	In this study
QTN		6	7115267	Maximum fruit size (Area)	location-specific CHE	SNP	AX-115556718	Jung M, Keller B, Roth M, Aranzana MJ, Auwerkerken A, Guerra W, Al-Rifaï M, Lewandowski M, Sanin N, Rymenants M, Didelot F, Dujak C, Forcada CF, Knauf A, Laurens F, Studer B, Muranty H, Patocch A. Genetic architecture and genomic predictive ability of apple quantitative traits across environments. Hortic Res. 2022 Feb 19;9:uhac028. doi: 10.1093/hr/uhac028. Epub ahead of print.
QTL	qFRHT.TB-ch6.2004(TEL)	6	8107653	Fruit Height (Maximum Height)	Telamon_x_Braeburn-F1	SSR	CH03D07	Kenis K, Keulemans J, Davey MW. Identification and stability of QTLs for fruit quality traits in apple. Tree genetics and genomes. 2008; 4(4):647-661.
QTN		6	23046692	Maximum Height	REFPOP collection, location-specific SPAIN	SNP	AX-115474007	In this study
QTN		6	35186920	Area	REFPOP collection, location-specific SPAIN	SNP	AX-115378078	In this study
QTN		6	35186920	Width-Mid Height	REFPOP collection, location-specific SPAIN	SNP	AX-115378078	In this study
QTN		6	35271054	Width-Mid Height	REFPOP collection, location-specific SPAIN	SNP	AX-115430402	In this study
QTN		7	4975573	Distal Fruit Blockiness	REFPOP collection, location-specific SPAIN	SNP	AX-115419204	In this study
QTN		7	9057598	Circular	REFPOP collection, location-specific SPAIN	SNP	AX-115497172	In this study
QTN		7	25833427	Rectangular	REFPOP collection, location-specific SPAIN	SNP	AX-115277101	In this study
QTN		7	25852956	Proximal Angle Macro	REFPOP collection, location-specific SPAIN	SNP	AX-115397806	In this study
QTN		7	30364920	Fruit diameter (Maximum width)	location-specific CHE	SNP	AX-115395087	Jung M, Keller B, Roth M, Aranzana MJ, Auwerkerken A, Guerra W, Al-Rifaï M, Lewandowski M, Sanin N, Rymenants M, Didelot F, Dujak C, Forcada CF, Knauf A, Laurens F, Studer B, Muranty H, Patocch A. Genetic architecture and genomic predictive ability of apple quantitative traits across environments. Hortic Res. 2022 Feb 19;9:uhac028. doi: 10.1093/hr/uhac028. Epub ahead of print.
QTN		7	31227220	CAT-own	REFPOP collection, location-specific SPAIN	SNP	AX-115303803	In this study
QTN		7	31227220	Fruit Shape Index External I	REFPOP collection, location-specific SPAIN	SNP	AX-115303803	In this study
QTN		8	2005502	Fruit volume	location-specific CHE	SNP	AX-115362374	Jung M, Keller B, Roth M, Aranzana MJ, Auwerkerken A, Guerra W, Al-Rifaï M, Lewandowski M, Sanin N, Rymenants M, Didelot F, Dujak C, Forcada CF, Knauf A, Laurens F, Studer B, Muranty H, Patocch A. Genetic architecture and genomic predictive ability of apple quantitative traits across environments. Hortic Res. 2022 Feb 19;9:uhac028. doi: 10.1093/hr/uhac028. Epub ahead of print.
QTL	qFRDIA.JGD-G8.2008.4	8	2406895	Fruit Circumference (Maximum Width)	Jonathan_×_Golden_Delicious	SSR	CTG1069672	Yuansheng Chang, Rui Sun, Huanhuan Sun, Yongbo Zhao, Yuepeng Han, Dongmei Chen, Yi Wang, Xinzhong Zhang, Zhenhai Han. Mapping of quantitative trait loci corroborates independent genetic control of apple size and shape. Scientia Horticulturae. 2014; 174:126–132.
QTL	qFRL.JGD-G8.2008.3	8	2406895	Fruit Height (Maximum Height)	Jonathan_×_Golden_Delicious	SSR	CTG1069672	Yuansheng Chang, Rui Sun, Huanhuan Sun, Yongbo Zhao, Yuepeng Han, Dongmei Chen, Yi Wang, Xinzhong Zhang, Zhenhai Han. Mapping of quantitative trait loci corroborates independent genetic control of apple size and shape. Scientia Horticulturae. 2014; 174:126–132.
QTL	qFRSZ.JGD-G8.2008.4	8	2406895	Fruit Size	Jonathan_×_Golden_Delicious	SSR	CTG1069672	Yuansheng Chang, Rui Sun, Huanhuan Sun, Yongbo Zhao, Yuepeng Han, Dongmei Chen, Yi Wang, Xinzhong Zhang, Zhenhai Han. Mapping of quantitative trait loci corroborates independent genetic control of apple size and shape. Scientia Horticulturae. 2014; 174:126–132.
QTL	qFRSZ.JGD-G8.2008.2	8	5099110	Fruit Size	Jonathan_×_Golden_Delicious	SSR	CH04g12	Yuansheng Chang, Rui Sun, Huanhuan Sun, Yongbo Zhao, Yuepeng Han, Dongmei Chen, Yi Wang, Xinzhong Zhang, Zhenhai Han. Mapping of quantitative trait loci corroborates independent genetic control of apple size and shape. Scientia Horticulturae. 2014; 174:126–132.
QTL	qFRDIA.JGD-G8.2008.1	8	11077978	Fruit Circumference (Maximum Width)	Jonathan_×_Golden_Delicious	SSR	Hi20b03	Yuansheng Chang, Rui Sun, Huanhuan Sun, Yongbo Zhao, Yuepeng Han, Dongmei Chen, Yi Wang, Xinzhong Zhang, Zhenhai Han. Mapping of quantitative trait loci corroborates independent genetic control of apple size and shape. Scientia Horticulturae. 2014; 174:126–132.
QTL	qFRL.JGD-G8.2008.1	8	11077978	Fruit Height (Maximum Height)	Jonathan_×_Golden_Delicious	SSR	Hi20b03	Yuansheng Chang, Rui Sun, Huanhuan Sun, Yongbo Zhao, Yuepeng Han, Dongmei Chen, Yi Wang, Xinzhong Zhang, Zhenhai Han. Mapping of quantitative trait loci corroborates independent genetic control of apple size and shape. Scientia Horticulturae. 2014; 174:126–132.
QTL	qFRSZ.JGD-G8.2008.1	8	11077978	Fruit Size	Jonathan_×_Golden_Delicious	SSR	Hi20b03	Yuansheng Chang, Rui Sun, Huanhuan Sun, Yongbo Zhao, Yuepeng Han, Dongmei Chen, Yi Wang, Xinzhong Zhang, Zhenhai Han. Mapping of quantitative trait loci corroborates independent genetic control of apple size and shape. Scientia Horticulturae. 2014; 174:126–132.
QTL	qFRDIA.JGD-G8.2008.2	8	12379727	Fruit Circumference (Maximum Width)	Jonathan_×_Golden_Delicious	SSR	CH05a02	Yuansheng Chang, Rui Sun, Huanhuan Sun, Yongbo Zhao, Yuepeng Han, Dongmei Chen, Yi Wang, Xinzhong Zhang, Zhenhai Han. Mapping of quantitative trait loci corroborates independent genetic control of apple size and shape. Scientia Horticulturae. 2014; 174:126–132.
QTN		8	31580496	Maximum Width	REFPOP collection, location-specific SPAIN	SNP	AX-115359216	In this study
QTN		9	3091269	Circular	REFPOP collection, location-specific SPAIN	SNP	AX-115524603	In this study
QTN		9	4052611	Fruit Shape Index External I	REFPOP collection, location-specific SPAIN	SNP	AX-115650703	In this study
QTN		9	4504072	Fruit diameter (Maximum width)	location-specific CHE	SNP	AX-115289134	Jung M, Keller B, Roth M, Aranzana MJ, Auwerkerken A, Guerra W, Al-Rifaï M, Lewandowski M, Sanin N, Rymenants M, Didelot F, Dujak C, Forcada CF, Knauf A, Laurens F, Studer B, Muranty H, Patocch A. Genetic architecture and genomic predictive ability of apple quantitative traits across environments. Hortic Res. 2022 Feb 19;9:uhac028. doi: 10.1093/hr/uhac028. Epub ahead of print.
QTL	qFRDIA.TB-ch10.2005(TEL)	10	24219909	Fruit Diameter (Maximum width)	Telamon_x_Braeburn-F1	SSR	CH02C11	Kenis K, Keulemans J, Davey MW. Identification and stability of QTLs for fruit quality traits in apple. Tree genetics and genomes. 2008; 4(4):647-661.
QTN		10	26445213	Fruit length (Maximum Height)	location-specific CHE	SNP	AX-115494202	Jung M, Keller B, Roth M, Aranzana MJ, Auwerkerken A, Guerra W, Al-Rifaï M, Lewandowski M, Sanin N, Rymenants M, Didelot F, Dujak C, Forcada CF, Knauf A, Laurens F, Studer B, Muranty H, Patocch A. Genetic architecture and genomic predictive ability of apple quantitative traits across environments. Hortic Res. 2022 Feb 19;9:uhac028. doi: 10.1093/hr/uhac028. Epub ahead of print.
QTL	qFRDIA.TB-ch10.2004(TEL)	10	27376731	Fruit Diameter (Maximum width)	Telamon_x_Braeburn-F1	SSR	CH03D11	Kenis K, Keulemans J, Davey MW. Identification and stability of QTLs for fruit quality traits in apple. Tree genetics and genomes. 2008; 4(4):647-661.
QTN		10	34563543	Fruit diameter (Maximum width)	location-specific CHE	SNP	AX-115325098	Jung M, Keller B, Roth M, Aranzana MJ, Auwerkerken A, Guerra W, Al-Rifaï M, Lewandowski M, Sanin N, Rymenants M, Didelot F, Dujak C, Forcada CF, Knauf A, Laurens F, Studer B, Muranty H, Patocch A. Genetic architecture and genomic predictive ability of apple quantitative traits across environments. Hortic Res. 2022 Feb 19;9:uhac028. doi: 10.1093/hr/uhac028. Epub ahead of print.
QTN		10	35060486	Maximum fruit size (Area)	location-specific CHE	SNP	AX-115299520	Jung M, Keller B, Roth M, Aranzana MJ, Auwerkerken A, Guerra W, Al-Rifaï M, Lewandowski M, Sanin N, Rymenants M, Didelot F, Dujak C, Forcada CF, Knauf A, Laurens F, Studer B, Muranty H, Patocch A. Genetic architecture and genomic predictive ability of apple quantitative traits across environments. Hortic Res. 2022 Feb 19;9:uhac028. doi: 10.1093/hr/uhac028. Epub ahead of print.
QTN		10	37712000	Fruit diameter (Maximum width)	location-specific CHE	SNP	AX-115302154	Jung M, Keller B, Roth M, Aranzana MJ, Auwerkerken A, Guerra W, Al-Rifaï M, Lewandowski M, Sanin N, Rymenants M, Didelot F, Dujak C, Forcada CF, Knauf A, Laurens F, Studer B, Muranty H, Patocch A. Genetic architecture and genomic predictive ability of apple quantitative traits across environments. Hortic Res. 2022 Feb 19;9:uhac028. doi: 10.1093/hr/uhac028. Epub ahead of print.
QTN		11	4699021	Fruit Shape Index Internal	REFPOP collection, location-specific SPAIN	SNP	AX-115327898	In this study
QTN		11	4703926	CAT-own	REFPOP collection, location-specific SPAIN	SNP	AX-115327900	In this study
QTN		11	4947462	Fruit Shape Index External I	REFPOP collection, location-specific SPAIN	SNP	AX-115335214	In this study
QTN		11	5934614	Fruit Shape Index Internal	REFPOP collection, location-specific SPAIN	SNP	AX-105204673	In this study
QTN		11	9396684	Maximum Height	REFPOP collection, location-specific SPAIN	SNP	AX-105211625	In this study
QTL	qFRSH.JGD-J11.2008.3	11	9834074	Fruit Shape Index (Fruit Shape Index External I)	Jonathan_×_Golden_Delicious; Jonathan_x_Golden Delicious-F1; Jonathan_x_GoldenDelicious-F1	SSR	CH02d08	Ke Cao, Yuansheng Chang, Rui Sun, Fei Shen, Ting Wu, Yi Wang, Xinzhong Zhang, Zhenhai Han. Candidate gene prediction via quantitative trait locus analysis of fruit shape index traits in apple. Euphytica. 2015; 206(2):381–391.; Yuansheng Chang, Rui Sun, Huanhuan Sun, Yongbo Zhao, Yuepeng Han, Dongmei Chen, Yi Wang, Xinzhong Zhang, Zhenhai Han. Mapping of quantitative trait loci corroborates indepe…
QTL	qFRSZ.JGD-G11.2008.3	11	9834074	Fruit Size	Jonathan_×_Golden_Delicious	SSR	CH02d08	Yuansheng Chang, Rui Sun, Huanhuan Sun, Yongbo Zhao, Yuepeng Han, Dongmei Chen, Yi Wang, Xinzhong Zhang, Zhenhai Han. Mapping of quantitative trait loci corroborates independent genetic control of apple size and shape. Scientia Horticulturae. 2014; 174:126–132.
QTN		11	12642154	Circular	REFPOP collection, location-specific SPAIN	SNP	AX-115510709	In this study
QTL	qFRSZ.JGD-G11.2008.2	11	12913825	Fruit Size	Jonathan_×_Golden_Delicious	SSR	CH04a12	Yuansheng Chang, Rui Sun, Huanhuan Sun, Yongbo Zhao, Yuepeng Han, Dongmei Chen, Yi Wang, Xinzhong Zhang, Zhenhai Han. Mapping of quantitative trait loci corroborates independent genetic control of apple size and shape. Scientia Horticulturae. 2014; 174:126–132.
QTN		11	13039227	Maximum Width	REFPOP collection, location-specific SPAIN	SNP	AX-115479723	In this study
QTN		11	13196378	Width-Mid Height	REFPOP collection, location-specific SPAIN	SNP	AX-115451348	In this study
QTN		11	14369160	Width-Mid Height	REFPOP collection, location-specific SPAIN	SNP	AX-115464400	In this study
QTN		11	14585569	Fruit length (Maximum Height)	location-specific CHE	SNP	AX-115380060	Jung M, Keller B, Roth M, Aranzana MJ, Auwerkerken A, Guerra W, Al-Rifaï M, Lewandowski M, Sanin N, Rymenants M, Didelot F, Dujak C, Forcada CF, Knauf A, Laurens F, Studer B, Muranty H, Patocch A. Genetic architecture and genomic predictive ability of apple quantitative traits across environments. Hortic Res. 2022 Feb 19;9:uhac028. doi: 10.1093/hr/uhac028. Epub ahead of print.
QTN		11	17878463	Maximum fruit size (Area)	location-specific CHE	SNP	AX-115414638	Jung M, Keller B, Roth M, Aranzana MJ, Auwerkerken A, Guerra W, Al-Rifaï M, Lewandowski M, Sanin N, Rymenants M, Didelot F, Dujak C, Forcada CF, Knauf A, Laurens F, Studer B, Muranty H, Patocch A. Genetic architecture and genomic predictive ability of apple quantitative traits across environments. Hortic Res. 2022 Feb 19;9:uhac028. doi: 10.1093/hr/uhac028. Epub ahead of print.
QTN		11	18521895	Fruit diameter (Maximum width)	location-specific CHE	SNP	AX-115394557	Jung M, Keller B, Roth M, Aranzana MJ, Auwerkerken A, Guerra W, Al-Rifaï M, Lewandowski M, Sanin N, Rymenants M, Didelot F, Dujak C, Forcada CF, Knauf A, Laurens F, Studer B, Muranty H, Patocch A. Genetic architecture and genomic predictive ability of apple quantitative traits across environments. Hortic Res. 2022 Feb 19;9:uhac028. doi: 10.1093/hr/uhac028. Epub ahead of print.
QTN		11	18521895	Fruit volume	location-specific CHE	SNP	AX-115394557	Jung M, Keller B, Roth M, Aranzana MJ, Auwerkerken A, Guerra W, Al-Rifaï M, Lewandowski M, Sanin N, Rymenants M, Didelot F, Dujak C, Forcada CF, Knauf A, Laurens F, Studer B, Muranty H, Patocch A. Genetic architecture and genomic predictive ability of apple quantitative traits across environments. Hortic Res. 2022 Feb 19;9:uhac028. doi: 10.1093/hr/uhac028. Epub ahead of print.
QTL	qFRL.JGD-G11.2008	11	20321279	Fruit Height (Maximum Height)	Jonathan_×_Golden_Delicious	SSR	CH05c02	Yuansheng Chang, Rui Sun, Huanhuan Sun, Yongbo Zhao, Yuepeng Han, Dongmei Chen, Yi Wang, Xinzhong Zhang, Zhenhai Han. Mapping of quantitative trait loci corroborates independent genetic control of apple size and shape. Scientia Horticulturae. 2014; 174:126–132.
QTN		11	37649389	Fruit Shape Index External I	REFPOP collection, location-specific SPAIN	SNP	AX-105213957	In this study
QTN		11	38174120	Fruit Shape Index External I	REFPOP collection, location-specific SPAIN	SNP	AX-115553037	In this study
QTL	qFRSZ.JGD-G12.2009	12	11264646	Fruit Size	Jonathan_×_Golden_Delicious	SSR	WBGCAS37	Yuansheng Chang, Rui Sun, Huanhuan Sun, Yongbo Zhao, Yuepeng Han, Dongmei Chen, Yi Wang, Xinzhong Zhang, Zhenhai Han. Mapping of quantitative trait loci corroborates independent genetic control of apple size and shape. Scientia Horticulturae. 2014; 174:126–132.
QTN		12	11952215	Fruit Shape Index External I	REFPOP collection, location-specific SPAIN	SNP	AX-115517804	In this study
QTL	qFRSZ.JGD-J12.2008	12	25959703	Fruit Size	Jonathan_×_Golden_Delicious	SSR	CH03c02	Yuansheng Chang, Rui Sun, Huanhuan Sun, Yongbo Zhao, Yuepeng Han, Dongmei Chen, Yi Wang, Xinzhong Zhang, Zhenhai Han. Mapping of quantitative trait loci corroborates independent genetic control of apple size and shape. Scientia Horticulturae. 2014; 174:126–132.
QTN		12	26084416	Distal Fruit Blockiness	REFPOP collection, location-specific SPAIN	SNP	AX-115378066	In this study
QTN		13	470683	Proximal Angle Macro	REFPOP collection, location-specific SPAIN	SNP	AX-115647469	In this study
QTN		13	835641	Maximum fruit size (Area)	location-specific CHE	SNP	AX-115250714	Jung M, Keller B, Roth M, Aranzana MJ, Auwerkerken A, Guerra W, Al-Rifaï M, Lewandowski M, Sanin N, Rymenants M, Didelot F, Dujak C, Forcada CF, Knauf A, Laurens F, Studer B, Muranty H, Patocch A. Genetic architecture and genomic predictive ability of apple quantitative traits across environments. Hortic Res. 2022 Feb 19;9:uhac028. doi: 10.1093/hr/uhac028. Epub ahead of print.
QTN		13	5186503	Circular	REFPOP collection, location-specific SPAIN	SNP	AX-115355048	In this study
QTL	qFRDIA.JGD-J13.2008	13	6256492	Fruit Circumference (Maximum Width)	Jonathan_×_Golden_Delicious	SSR	CTG1075622	Yuansheng Chang, Rui Sun, Huanhuan Sun, Yongbo Zhao, Yuepeng Han, Dongmei Chen, Yi Wang, Xinzhong Zhang, Zhenhai Han. Mapping of quantitative trait loci corroborates independent genetic control of apple size and shape. Scientia Horticulturae. 2014; 174:126–132.
QTL	qFRSH.JGD-J13.2009	13	6256492	Fruit Shape Index (Fruit Shape Index External I)	Jonathan_×_Golden_Delicious	SSR	CTG1075622	Yuansheng Chang, Rui Sun, Huanhuan Sun, Yongbo Zhao, Yuepeng Han, Dongmei Chen, Yi Wang, Xinzhong Zhang, Zhenhai Han. Mapping of quantitative trait loci corroborates independent genetic control of apple size and shape. Scientia Horticulturae. 2014; 174:126–132.
QTN		13	10603957	Area	REFPOP collection, location-specific SPAIN	SNP	AX-115241968	In this study
QTN		13	17503469	Width-Mid Height	REFPOP collection, location-specific SPAIN	SNP	AX-115604905	In this study
QTN		14	291347	Fruit Shape Index External I	REFPOP collection, location-specific SPAIN	SNP	AX-115336086	In this study
QTL	qFRSZ.JGD-G14.2009	14	1100039	Fruit Size	Jonathan_×_Golden_Delicious	SSR	NZmsEB146613	Yuansheng Chang, Rui Sun, Huanhuan Sun, Yongbo Zhao, Yuepeng Han, Dongmei Chen, Yi Wang, Xinzhong Zhang, Zhenhai Han. Mapping of quantitative trait loci corroborates independent genetic control of apple size and shape. Scientia Horticulturae. 2014; 174:126–132.
QTN		14	1446777	Proximal Angle Macro	REFPOP collection, location-specific SPAIN	SNP	AX-115487829	In this study
QTN		14	1587955	Maximum Height	REFPOP collection, location-specific SPAIN	SNP	AX-115295220	In this study
QTN		14	3500707	Fruit diameter (Maximum width)	location-specific CHE	SNP	AX-115286628	Jung M, Keller B, Roth M, Aranzana MJ, Auwerkerken A, Guerra W, Al-Rifaï M, Lewandowski M, Sanin N, Rymenants M, Didelot F, Dujak C, Forcada CF, Knauf A, Laurens F, Studer B, Muranty H, Patocch A. Genetic architecture and genomic predictive ability of apple quantitative traits across environments. Hortic Res. 2022 Feb 19;9:uhac028. doi: 10.1093/hr/uhac028. Epub ahead of print.
QTN		14	23185565	Maximum Width	REFPOP collection, location-specific SPAIN	SNP	AX-115295642	In this study
QTN		14	23185565	Width-Mid Height	REFPOP collection, location-specific SPAIN	SNP	AX-115295642	In this study
QTN		14	24516722	Fruit Shape Index External I	REFPOP collection, location-specific SPAIN	SNP	AX-115517142	In this study
QTN		14	29606920	Fruit diameter (Maximum width)	location-specific CHE	SNP	AX-115189205	Jung M, Keller B, Roth M, Aranzana MJ, Auwerkerken A, Guerra W, Al-Rifaï M, Lewandowski M, Sanin N, Rymenants M, Didelot F, Dujak C, Forcada CF, Knauf A, Laurens F, Studer B, Muranty H, Patocch A. Genetic architecture and genomic predictive ability of apple quantitative traits across environments. Hortic Res. 2022 Feb 19;9:uhac028. doi: 10.1093/hr/uhac028. Epub ahead of print.
QTN		14	30906712	Area	REFPOP collection, location-specific SPAIN	SNP	AX-115250754	In this study
QTN		15	17136643	Fruit diameter (Maximum width)	location-specific CHE	SNP	AX-115646188	Jung M, Keller B, Roth M, Aranzana MJ, Auwerkerken A, Guerra W, Al-Rifaï M, Lewandowski M, Sanin N, Rymenants M, Didelot F, Dujak C, Forcada CF, Knauf A, Laurens F, Studer B, Muranty H, Patocch A. Genetic architecture and genomic predictive ability of apple quantitative traits across environments. Hortic Res. 2022 Feb 19;9:uhac028. doi: 10.1093/hr/uhac028. Epub ahead of print.
QTL	qFRSH.JGD-G15.1.2009.2	15	27188631	Fruit Shape Index (Fruit Shape Index External I)	Jonathan_×_Golden_Delicious	SSR	NZmsEB117266	Yuansheng Chang, Rui Sun, Huanhuan Sun, Yongbo Zhao, Yuepeng Han, Dongmei Chen, Yi Wang, Xinzhong Zhang, Zhenhai Han. Mapping of quantitative trait loci corroborates independent genetic control of apple size and shape. Scientia Horticulturae. 2014; 174:126–132.
QTL	qFRSH.JGD-G15.1.2008	15	50032337	Fruit Shape Index (Fruit Shape Index External I)	Jonathan_×_Golden_Delicious	SSR	CH02c09	Yuansheng Chang, Rui Sun, Huanhuan Sun, Yongbo Zhao, Yuepeng Han, Dongmei Chen, Yi Wang, Xinzhong Zhang, Zhenhai Han. Mapping of quantitative trait loci corroborates independent genetic control of apple size and shape. Scientia Horticulturae. 2014; 174:126–132.
QTL	qFRSH.JGD-G15.1.2009.1	15	50032337	Fruit Shape Index (Fruit Shape Index External I)	Jonathan_×_Golden_Delicious	SSR	CH02c09	Yuansheng Chang, Rui Sun, Huanhuan Sun, Yongbo Zhao, Yuepeng Han, Dongmei Chen, Yi Wang, Xinzhong Zhang, Zhenhai Han. Mapping of quantitative trait loci corroborates independent genetic control of apple size and shape. Scientia Horticulturae. 2014; 174:126–132.
QTL	qFRL.JGD-J15.2008	15	52636378	Fruit Height (Maximum Height)	Jonathan_×_Golden_Delicious	SSR	WBGCAS50	Yuansheng Chang, Rui Sun, Huanhuan Sun, Yongbo Zhao, Yuepeng Han, Dongmei Chen, Yi Wang, Xinzhong Zhang, Zhenhai Han. Mapping of quantitative trait loci corroborates independent genetic control of apple size and shape. Scientia Horticulturae. 2014; 174:126–132.
QTL	qFRSZ.JGD-J15.2008	15	52636378	Fruit Size	Jonathan_×_Golden_Delicious	SSR	WBGCAS50	Yuansheng Chang, Rui Sun, Huanhuan Sun, Yongbo Zhao, Yuepeng Han, Dongmei Chen, Yi Wang, Xinzhong Zhang, Zhenhai Han. Mapping of quantitative trait loci corroborates independent genetic control of apple size and shape. Scientia Horticulturae. 2014; 174:126–132.
QTN		15	52885708	Maximum fruit size (Area)	location-specific CHE	SNP	AX-115419024	Jung M, Keller B, Roth M, Aranzana MJ, Auwerkerken A, Guerra W, Al-Rifaï M, Lewandowski M, Sanin N, Rymenants M, Didelot F, Dujak C, Forcada CF, Knauf A, Laurens F, Studer B, Muranty H, Patocch A. Genetic architecture and genomic predictive ability of apple quantitative traits across environments. Hortic Res. 2022 Feb 19;9:uhac028. doi: 10.1093/hr/uhac028. Epub ahead of print.
QTL	qFRL.JGD-J8.2008	15	53148974	Fruit Height (Maximum Height)	Jonathan_×_Golden_Delicious	SSR	Hi23g12	Yuansheng Chang, Rui Sun, Huanhuan Sun, Yongbo Zhao, Yuepeng Han, Dongmei Chen, Yi Wang, Xinzhong Zhang, Zhenhai Han. Mapping of quantitative trait loci corroborates independent genetic control of apple size and shape. Scientia Horticulturae. 2014; 174:126–132.
QTN		16	1246746	Fruit Shape Index Internal	REFPOP collection, location-specific SPAIN	SNP	AX-115344575	In this study
QTN		16	3161613	Rectangular	REFPOP collection, location-specific SPAIN	SNP	AX-115600806	In this study
QTN		16	19284012	Proximal Angle Macro	REFPOP collection, location-specific SPAIN	SNP	AX-115317103	In this study
QTN		17	2796935	Maximum Width	REFPOP collection, location-specific SPAIN	SNP	AX-115312607	In this study
QTN		17	2796935	Width-Mid Height	REFPOP collection, location-specific SPAIN	SNP	AX-115312607	In this study
QTN		17	3349151	Area	REFPOP collection, location-specific SPAIN	SNP	AX-115659724	In this study
QTL	qFRDIA.TB-ch17.2005(BR)	17	5563934	Fruit Diameter (Maximum width)	Telamon_x_Braeburn-F1	SSR	CH05G03	Kenis K, Keulemans J, Davey MW. Identification and stability of QTLs for fruit quality traits in apple. Tree genetics and genomes. 2008; 4(4):647-661.
QTL	qFRHT.TB-ch17.2005(BR)	17	5563934	Fruit Height (Maximum Height)	Telamon_x_Braeburn-F1	SSR	CH05G03	Kenis K, Keulemans J, Davey MW. Identification and stability of QTLs for fruit quality traits in apple. Tree genetics and genomes. 2008; 4(4):647-661.
QTL	qFRDIA.TB-ch17.2004(TEL)	17	6370997	Fruit Diameter (Maximum width)	Telamon_x_Braeburn-F1	SSR	CH02G04	Kenis K, Keulemans J, Davey MW. Identification and stability of QTLs for fruit quality traits in apple. Tree genetics and genomes. 2008; 4(4):647-661.
QTL	qFRHT.TB-ch17.2004(TEL)	17	6370997	Fruit Height (Maximum Height)	Telamon_x_Braeburn-F1	SSR	CH02G04	Kenis K, Keulemans J, Davey MW. Identification and stability of QTLs for fruit quality traits in apple. Tree genetics and genomes. 2008; 4(4):647-661.
QTL	qFRDIA.TB-ch17.2004(BR)	17	6515993	Fruit Diameter (Maximum width)	Telamon_x_Braeburn-F1	SSR	CH01H01	Kenis K, Keulemans J, Davey MW. Identification and stability of QTLs for fruit quality traits in apple. Tree genetics and genomes. 2008; 4(4):647-661.
QTL	qFRHT.TB-ch17.2005(TEL)	17	6515993	Fruit Height (Maximum Height)	Telamon_x_Braeburn-F1	SSR	CH01H01	Kenis K, Keulemans J, Davey MW. Identification and stability of QTLs for fruit quality traits in apple. Tree genetics and genomes. 2008; 4(4):647-661.
QTN		17	9572628	Area	REFPOP collection, location-specific SPAIN	SNP	AX-115267295	In this study
QTN		17	10745180	Circular	REFPOP collection, location-specific SPAIN	SNP	AX-115500929	In this study
QTN		17	10745180	Fruit Shape Index Internal	REFPOP collection, location-specific SPAIN	SNP	AX-115500929	In this study
QTN		17	25914860	Fruit Shape Index External I	REFPOP collection, location-specific SPAIN	SNP	AX-115332011	In this study
QTL	qFRL.JGD-J17.2.2008	17	34258770	Fruit Height (Maximum Height)	Jonathan_×_Golden_Delicious	SSR	NZmsEB137525	Yuansheng Chang, Rui Sun, Huanhuan Sun, Yongbo Zhao, Yuepeng Han, Dongmei Chen, Yi Wang, Xinzhong Zhang, Zhenhai Han. Mapping of quantitative trait loci corroborates independent genetic control of apple size and shape. Scientia Horticulturae. 2014; 174:126–132.
